# Functional characterization of the cnidarian antiviral immune response reveals ancestral complexity

**DOI:** 10.1101/2020.11.12.379735

**Authors:** Magda Lewandowska, Ton Sharoni, Yael Admoni, Reuven Aharoni, Yehu Moran

## Abstract

Animals developed a broad repertoire of innate immune sensors and downstream effector cascades for defense against RNA viruses. Yet, this system highly varies between different bilaterian animals, masking its ancestral state. In this study we aimed to characterize the antiviral immune response of the cnidarian *Nematostella vectensis* and decipher the function of the retinoic acid-inducible gene I-like receptors (RLRs) known to detect viral double-stranded RNA (dsRNA) in bilaterians, but activate different antiviral pathways in vertebrates and nematodes. We show that a mimic of long viral dsRNA triggers a complex antiviral immune response bearing features distinctive for both vertebrate and invertebrate systems. Furthermore, the results of affinity assays and knockdown experiments provide functional evidence for the conserved role of RLRs in initiating immune response to dsRNA that originated before the cnidarian-bilaterian split and lay a strong foundation for future research on the evolution of the immune responses to RNA viruses.
