## Supplementary File S2 for "Functional characterization of the cnidarian antiviral immune response reveals ancestral complexity"

### Sheet: GSEA_poly(IC)
GSEA results - poly(I:C) pairwise comprison
Genes upregulated in 24h poly(I:C) for the pairwise comparison of poly(I:C) vs control
GO terms	category	over_represented_pvalue	under_represented_pvalue	numDEInCat	numInCat	term	ontology	over_represented_FDR	gene_ids
enriched	GO:0090084	2.84266e-08	1	8	10	negative regulation of inclusion body assembly	BP	0.000341534	NVE12764, NVE12766, NVE12771, NVE12773, NVE12774, NVE22789, NVE22790, NVE25023
enriched	GO:0042108	4.79295e-08	1	10	17	positive regulation of cytokine biosynthetic process	BP	0.000341534	NVE3807, NVE7887, NVE8740, NVE8779, NVE11928, NVE12489, NVE16133, NVE17013, NVE19065, NVE19829
enriched	GO:0002252	6.7099e-08	1	32	156	immune effector process	BP	0.000341534	NVE150, NVE1551, NVE1950, NVE3807, NVE5515, NVE5591, NVE7071, NVE7262, NVE7865, NVE7887, NVE8630, NVE8740, NVE8779, NVE9532, NVE11928, NVE12136, NVE12489, NVE16598, NVE16646, NVE17245, NVE17886, NVE18170, NVE18269, NVE18539, NVE18540, NVE18550, NVE19065, NVE19134, NVE19829, NVE21083, NVE22315, NVE26194
enriched	GO:0050776	9.13424e-08	1	41	235	regulation of immune response	BP	0.0003487	NVE150, NVE1551, NVE3807, NVE3958, NVE3959, NVE5515, NVE5516, NVE6890, NVE7865, NVE7887, NVE7914, NVE8630, NVE8740, NVE8779, NVE8875, NVE9532, NVE9681, NVE11374, NVE11675, NVE11928, NVE12489, NVE13076, NVE16118, NVE16133, NVE16411, NVE16598, NVE16646, NVE17245, NVE18170, NVE18269, NVE18303, NVE18539, NVE18540, NVE18550, NVE19065, NVE19829, NVE19849, NVE21083, NVE21090, NVE21606, NVE26194
enriched	GO:0050778	1.62491e-07	1	31	155	positive regulation of immune response	BP	0.000496247	NVE150, NVE1551, NVE3958, NVE3959, NVE5515, NVE5516, NVE7865, NVE7887, NVE7914, NVE8740, NVE8875, NVE9532, NVE9681, NVE11928, NVE13076, NVE16118, NVE16133, NVE16598, NVE16646, NVE17245, NVE18170, NVE18269, NVE18539, NVE18540, NVE18550, NVE19065, NVE19829, NVE19849, NVE21083, NVE21090, NVE26194
enriched	GO:0090083	2.74901e-07	1	8	12	regulation of inclusion body assembly	BP	0.000575614	NVE12764, NVE12766, NVE12771, NVE12773, NVE12774, NVE22789, NVE22790, NVE25023
enriched	GO:0045087	2.91039e-07	1	39	225	innate immune response	BP	0.000575614	NVE111, NVE1551, NVE1950, NVE3807, NVE3958, NVE3959, NVE5516, NVE5591, NVE7071, NVE7865, NVE7887, NVE7914, NVE8740, NVE8779, NVE9077, NVE9078, NVE9532, NVE9681, NVE11374, NVE11928, NVE12489, NVE13076, NVE16118, NVE16133, NVE16598, NVE16646, NVE17245, NVE18170, NVE18539, NVE18540, NVE18541, NVE18550, NVE18771, NVE18900, NVE19065, NVE19134, NVE21083, NVE21090, NVE26194
enriched	GO:0070852	3.01566e-07	1	8	12	cell body fiber	CC	0.000575614	NVE12764, NVE12766, NVE12771, NVE12773, NVE12774, NVE22789, NVE22790, NVE25023
enriched	GO:0004888	4.70187e-07	1	44	277	transmembrane signaling receptor activity	MF	0.00079775	NVE378, NVE620, NVE675, NVE873, NVE1366, NVE1881, NVE2416, NVE2418, NVE3645, NVE3646, NVE4218, NVE4902, NVE5467, NVE6250, NVE6930, NVE8320, NVE8484, NVE10538, NVE10539, NVE10789, NVE11374, NVE11505, NVE11819, NVE13725, NVE13921, NVE15568, NVE15569, NVE15574, NVE15715, NVE15840, NVE18303, NVE20122, NVE20518, NVE20801, NVE21251, NVE21948, NVE22082, NVE22540, NVE22738, NVE23921, NVE23922, NVE23924, …
enriched	GO:0002253	9.18967e-07	1	26	127	activation of immune response	BP	0.00140326	NVE1551, NVE3958, NVE3959, NVE5516, NVE7865, NVE7914, NVE8740, NVE8875, NVE9532, NVE9681, NVE11928, NVE13076, NVE16118, NVE16133, NVE16598, NVE16646, NVE17245, NVE18170, NVE18539, NVE18540, NVE18550, NVE19065, NVE19849, NVE21083, NVE21090, NVE26194
enriched	GO:0042035	1.1504e-06	1	11	27	regulation of cytokine biosynthetic process	BP	0.00159697	NVE3807, NVE7887, NVE8740, NVE8779, NVE11928, NVE12489, NVE13737, NVE16133, NVE17013, NVE19065, NVE19829
enriched	GO:0002697	1.36163e-06	1	25	121	regulation of immune effector process	BP	0.00173268	NVE1551, NVE3807, NVE3958, NVE3959, NVE5515, NVE7865, NVE7887, NVE7914, NVE8779, NVE9532, NVE11374, NVE11675, NVE11928, NVE12489, NVE16411, NVE16598, NVE16646, NVE17245, NVE18170, NVE18303, NVE18550, NVE19065, NVE19829, NVE21083, NVE21606
enriched	GO:0045076	1.80339e-06	1	5	5	regulation of interleukin-2 biosynthetic process	BP	0.00196699	NVE3807, NVE8740, NVE8779, NVE17013, NVE19829
enriched	GO:0045086	1.80339e-06	1	5	5	positive regulation of interleukin-2 biosynthetic process	BP	0.00196699	NVE3807, NVE8740, NVE8779, NVE17013, NVE19829
enriched	GO:0002683	6.68883e-06	0.999998	19	84	negative regulation of immune system process	BP	0.00605341	NVE1551, NVE1859, NVE3807, NVE6890, NVE7887, NVE8779, NVE9532, NVE11675, NVE12489, NVE16411, NVE16598, NVE16646, NVE17013, NVE18539, NVE18540, NVE19321, NVE19829, NVE21083, NVE21090
enriched	GO:0002757	6.73922e-06	0.999998	20	92	immune response-activating signal transduction	BP	0.00605341	NVE1551, NVE3958, NVE3959, NVE5516, NVE7865, NVE7914, NVE8740, NVE8875, NVE9681, NVE11928, NVE13076, NVE16118, NVE16133, NVE16598, NVE17245, NVE19065, NVE19849, NVE21083, NVE21090, NVE26194
enriched	GO:0002764	7.94363e-06	0.999998	20	93	immune response-regulating signaling pathway	BP	0.0064869	NVE1551, NVE3958, NVE3959, NVE5516, NVE7865, NVE7914, NVE8740, NVE8875, NVE9681, NVE11928, NVE13076, NVE16118, NVE16133, NVE16598, NVE17245, NVE19065, NVE19849, NVE21083, NVE21090, NVE26194
enriched	GO:0002684	8.09532e-06	0.999997	37	238	positive regulation of immune system process	BP	0.0064869	NVE150, NVE1551, NVE3958, NVE3959, NVE5515, NVE5516, NVE7865, NVE7887, NVE7914, NVE8740, NVE8875, NVE9532, NVE9681, NVE11928, NVE12489, NVE13076, NVE16118, NVE16133, NVE16411, NVE16598, NVE16646, NVE17245, NVE18170, NVE18269, NVE18539, NVE18540, NVE18541, NVE18550, NVE18771, NVE19065, NVE19321, NVE19829, NVE19849, NVE21083, NVE21090, NVE24973, NVE26194
enriched	GO:0032663	8.58466e-06	0.999999	8	17	regulation of interleukin-2 production	BP	0.0064869	NVE1551, NVE3807, NVE3958, NVE3959, NVE8740, NVE8779, NVE17013, NVE19829
enriched	GO:0038023	8.92108e-06	0.999996	44	308	signaling receptor activity	MF	0.0064869	NVE378, NVE620, NVE675, NVE873, NVE1366, NVE1881, NVE2416, NVE2418, NVE3645, NVE3646, NVE4218, NVE4902, NVE5467, NVE6250, NVE6930, NVE8320, NVE8484, NVE10538, NVE10539, NVE10789, NVE11374, NVE11505, NVE11819, NVE13725, NVE13921, NVE15568, NVE15569, NVE15574, NVE15715, NVE15840, NVE18303, NVE20122, NVE20518, NVE20801, NVE21251, NVE21948, NVE22082, NVE22540, NVE22738, NVE23921, NVE23922, NVE23924, …
enriched	GO:0071359	1.33189e-05	0.999998	10	28	cellular response to dsRNA	BP	0.00924455	NVE480, NVE1872, NVE7262, NVE7865, NVE9759, NVE11684, NVE12136, NVE12489, NVE17245, NVE19435
enriched	GO:0006952	1.59479e-05	0.999992	55	422	defense response	BP	0.010588	NVE111, NVE1551, NVE1881, NVE1950, NVE2416, NVE3720, NVE3807, NVE3958, NVE3959, NVE4251, NVE5515, NVE5516, NVE5591, NVE7071, NVE7262, NVE7498, NVE7865, NVE7887, NVE7914, NVE7930, NVE8630, NVE8740, NVE8779, NVE9077, NVE9078, NVE9532, NVE9681, NVE11374, NVE11928, NVE12136, NVE12489, NVE13076, NVE16118, NVE16133, NVE16598, NVE16646, NVE17245, NVE18170, NVE18539, NVE18540, NVE18541, NVE18550, NVE1877…
enriched	GO:0043331	1.92407e-05	0.999997	11	35	response to dsRNA	BP	0.01184	NVE480, NVE1872, NVE7262, NVE7865, NVE9759, NVE11684, NVE12136, NVE12489, NVE17245, NVE19435, NVE21083
enriched	GO:0006956	1.93844e-05	0.999999	6	10	complement activation	BP	0.01184	NVE9532, NVE16646, NVE18170, NVE18539, NVE18540, NVE18550
enriched	GO:0006955	2.05328e-05	0.99999	51	384	immune response	BP	0.0120591	NVE111, NVE1551, NVE1950, NVE3807, NVE3958, NVE3959, NVE5133, NVE5516, NVE5591, NVE7071, NVE7104, NVE7865, NVE7887, NVE7914, NVE8630, NVE8740, NVE8779, NVE9077, NVE9078, NVE9425, NVE9532, NVE9681, NVE9759, NVE10069, NVE11374, NVE11928, NVE12489, NVE13076, NVE13921, NVE15767, NVE16118, NVE16133, NVE16598, NVE16646, NVE17245, NVE17886, NVE18170, NVE18539, NVE18540, NVE18541, NVE18550, NVE18771, NVE…
enriched	GO:0032606	2.69242e-05	1	4	4	type I interferon production	BP	0.0152271	NVE7865, NVE16133, NVE17245, NVE19065
enriched	GO:0002363	2.85177e-05	1	4	4	alpha-beta T cell lineage commitment	BP	0.0155523	NVE3807, NVE8779, NVE19829, NVE26194
enriched	GO:0002221	3.89597e-05	0.999991	15	64	pattern recognition receptor signaling pathway	BP	0.0198305	NVE1551, NVE5516, NVE7865, NVE7914, NVE9681, NVE11928, NVE13076, NVE16118, NVE16133, NVE16598, NVE17245, NVE19065, NVE19849, NVE21083, NVE21090
enriched	GO:0002758	3.89597e-05	0.999991	15	64	innate immune response-activating signal transduction	BP	0.0198305	NVE1551, NVE5516, NVE7865, NVE7914, NVE9681, NVE11928, NVE13076, NVE16118, NVE16133, NVE16598, NVE17245, NVE19065, NVE19849, NVE21083, NVE21090
enriched	GO:0002920	4.74675e-05	0.999992	11	38	regulation of humoral immune response	BP	0.0233816	NVE9532, NVE11374, NVE11675, NVE16646, NVE18170, NVE18303, NVE18550, NVE19065, NVE19829, NVE21090, NVE21606
enriched	GO:0030422	5.67947e-05	0.999995	7	16	production of siRNA involved in RNA interference	BP	0.0266516	NVE480, NVE1872, NVE7262, NVE9759, NVE11684, NVE12136, NVE19435
enriched	GO:0072376	5.75967e-05	0.999995	7	16	protein activation cascade	BP	0.0266516	NVE9532, NVE11675, NVE16646, NVE18170, NVE18539, NVE18540, NVE18550
enriched	GO:0004930	8.06776e-05	0.999972	23	134	G protein-coupled receptor activity	MF	0.0362337	NVE378, NVE873, NVE1881, NVE2416, NVE2418, NVE6930, NVE8484, NVE11505, NVE11819, NVE13725, NVE13921, NVE15715, NVE20122, NVE20518, NVE20801, NVE21948, NVE22082, NVE22540, NVE23921, NVE23922, NVE23924, NVE24973, NVE25663
enriched	GO:0030594	9.84864e-05	0.99998	12	47	neurotransmitter receptor activity	MF	0.0429682	NVE378, NVE1881, NVE2416, NVE15715, NVE20518, NVE20801, NVE22082, NVE23921, NVE23922, NVE23924, NVE24973, NVE25663
enriched	GO:0043369	0.000102368	0.999996	5	8	CD4-positive or CD8-positive, alpha-beta T cell lineage commitment	BP	0.0434213	NVE3807, NVE8779, NVE19321, NVE19829, NVE26194
enriched	GO:0002682	0.000109381	0.999943	52	422	regulation of immune system process	BP	0.043877	NVE150, NVE1551, NVE1859, NVE3807, NVE3958, NVE3959, NVE5515, NVE5516, NVE6890, NVE7865, NVE7887, NVE7914, NVE8630, NVE8740, NVE8779, NVE8875, NVE9368, NVE9532, NVE9681, NVE10538, NVE11374, NVE11675, NVE11928, NVE12489, NVE13076, NVE16118, NVE16133, NVE16411, NVE16598, NVE16646, NVE17013, NVE17245, NVE18170, NVE18269, NVE18303, NVE18539, NVE18540, NVE18541, NVE18550, NVE18771, NVE19065, NVE19321,…
enriched	GO:0001819	0.000110957	0.99997	16	78	positive regulation of cytokine production	BP	0.043877	NVE3958, NVE3959, NVE5515, NVE5516, NVE7865, NVE7887, NVE8740, NVE11928, NVE12489, NVE16133, NVE16598, NVE17245, NVE18539, NVE18540, NVE19065, NVE21083
enriched	GO:0039528	0.000112063	0.999998	4	5	cytoplasmic pattern recognition receptor signaling pathway in response to virus	BP	0.043877	NVE7865, NVE16598, NVE17245, NVE21083
enriched	GO:0001817	0.000129165	0.999953	24	147	regulation of cytokine production	BP	0.0493089	NVE1551, NVE1859, NVE3807, NVE3958, NVE3959, NVE5515, NVE5516, NVE7865, NVE7887, NVE7914, NVE8740, NVE8779, NVE11928, NVE12489, NVE13737, NVE16133, NVE16598, NVE17013, NVE17245, NVE18539, NVE18540, NVE19065, NVE19829, NVE21083
Genes upregulated in 48h poly(I:C) for the pairwise comparison of poly(I:C) vs control (top 50)
GO terms	category	over_represented_pvalue	under_represented_pvalue	numDEInCat	numInCat	term	ontology	over_represented_FDR	gene_ids
enriched	GO:0031081	2.88872e-17	1	3	7	nuclear pore distribution	BP	2.2155e-13	NVE480, NVE11684, NVE19435
enriched	GO:0051664	2.88872e-17	1	3	7	nuclear pore localization	BP	2.2155e-13	NVE480, NVE11684, NVE19435
enriched	GO:0004888	4.58956e-13	1	21	282	transmembrane signaling receptor activity	MF	2.34664e-09	NVE2738, NVE4724, NVE5467, NVE6930, NVE8320, NVE10538, NVE10539, NVE13725, NVE15568, NVE15569, NVE15574, NVE15576, NVE15840, NVE16312, NVE20122, NVE20477, NVE22738, NVE23921, NVE23922, NVE23924, NVE25663
enriched	GO:0038023	9.12358e-13	1	22	315	signaling receptor activity	MF	3.49866e-09	NVE2738, NVE4724, NVE5467, NVE6930, NVE8320, NVE10538, NVE10539, NVE13725, NVE15568, NVE15569, NVE15574, NVE15576, NVE15840, NVE16312, NVE18009, NVE20122, NVE20477, NVE22738, NVE23921, NVE23922, NVE23924, NVE25663
enriched	GO:0060089	3.31221e-10	1	24	472	molecular transducer activity	MF	7.25799e-07	NVE2738, NVE3959, NVE4724, NVE5467, NVE6930, NVE7914, NVE8320, NVE10538, NVE10539, NVE13725, NVE15568, NVE15569, NVE15574, NVE15576, NVE15840, NVE16312, NVE18009, NVE20122, NVE20477, NVE22738, NVE23921, NVE23922, NVE23924, NVE25663
enriched	GO:0072376	5.45145e-10	1	7	18	protein activation cascade	BP	1.04525e-06	NVE9532, NVE16646, NVE18009, NVE18170, NVE18539, NVE18540, NVE18550
enriched	GO:0006956	2.53222e-09	1	6	12	complement activation	BP	4.31575e-06	NVE9532, NVE16646, NVE18170, NVE18539, NVE18540, NVE18550
enriched	GO:0003968	2.94346e-09	1	3	6	RNA-directed 5'-3' RNA polymerase activity	MF	4.51497e-06	NVE480, NVE11684, NVE19435
enriched	GO:0044057	3.72305e-09	1	21	392	regulation of system process	BP	5.19162e-06	NVE1236, NVE5331, NVE6930, NVE7262, NVE11901, NVE12136, NVE13581, NVE13725, NVE14237, NVE15568, NVE15569, NVE15574, NVE15576, NVE16031, NVE16312, NVE19478, NVE20122, NVE20477, NVE21538, NVE22024, NVE23921
enriched	GO:0030422	4.08772e-09	1	6	16	production of siRNA involved in RNA interference	BP	5.22513e-06	NVE480, NVE7262, NVE9759, NVE11684, NVE12136, NVE19435
enriched	GO:0005887	1.76226e-08	1	28	633	integral component of plasma membrane	CC	2.07933e-05	NVE5467, NVE6930, NVE7381, NVE7887, NVE7914, NVE8320, NVE8662, NVE8663, NVE10538, NVE10539, NVE12437, NVE13725, NVE14237, NVE15568, NVE15569, NVE15574, NVE15576, NVE16312, NVE18733, NVE19257, NVE20122, NVE20477, NVE21538, NVE22738, NVE23921, NVE23922, NVE23924, NVE25663
enriched	GO:0031226	3.34249e-08	1	28	656	intrinsic component of plasma membrane	CC	3.66217e-05	NVE5467, NVE6930, NVE7381, NVE7887, NVE7914, NVE8320, NVE8662, NVE8663, NVE10538, NVE10539, NVE12437, NVE13725, NVE14237, NVE15568, NVE15569, NVE15574, NVE15576, NVE16312, NVE18733, NVE19257, NVE20122, NVE20477, NVE21538, NVE22738, NVE23921, NVE23922, NVE23924, NVE25663
enriched	GO:0071359	6.39603e-08	1	7	29	cellular response to dsRNA	BP	6.54058e-05	NVE480, NVE7262, NVE9759, NVE11684, NVE12136, NVE12489, NVE19435
enriched	GO:0043331	7.69242e-08	1	7	36	response to dsRNA	BP	7.37463e-05	NVE480, NVE7262, NVE9759, NVE11684, NVE12136, NVE12489, NVE19435
enriched	GO:0034121	1.45118e-07	1	5	15	regulation of toll-like receptor signaling pathway	BP	0.000130939	NVE3807, NVE5515, NVE7887, NVE8779, NVE12489
enriched	GO:0050776	2.77497e-07	1	17	242	regulation of immune response	BP	0.000229721	NVE3807, NVE3959, NVE5515, NVE7887, NVE7914, NVE8779, NVE9532, NVE12489, NVE13076, NVE16118, NVE16646, NVE18170, NVE18269, NVE18539, NVE18540, NVE18550, NVE21606
enriched	GO:0002697	3.20165e-07	1	12	125	regulation of immune effector process	BP	0.000233858	NVE3807, NVE3959, NVE5515, NVE7887, NVE7914, NVE8779, NVE9532, NVE12489, NVE16646, NVE18170, NVE18550, NVE21606
enriched	GO:0001867	3.36498e-07	1	2	5	complement activation, lectin pathway	BP	0.000234616	NVE9532, NVE16646
enriched	GO:0007185	4.12917e-07	1	6	25	transmembrane receptor protein tyrosine phosphatase signaling pathway	BP	0.000266352	NVE10538, NVE10539, NVE15568, NVE15569, NVE15574, NVE15576
enriched	GO:0005001	4.3411e-07	1	6	27	transmembrane receptor protein tyrosine phosphatase activity	MF	0.000266352	NVE10538, NVE10539, NVE15568, NVE15569, NVE15574, NVE15576
enriched	GO:0019198	4.3411e-07	1	6	27	transmembrane receptor protein phosphatase activity	MF	0.000266352	NVE10538, NVE10539, NVE15568, NVE15569, NVE15574, NVE15576
enriched	GO:0045295	5.65982e-07	1	4	13	gamma-catenin binding	MF	0.000288837	NVE15568, NVE15569, NVE15574, NVE15576
enriched	GO:0030808	5.86936e-07	1	5	47	regulation of nucleotide biosynthetic process	BP	0.000288837	NVE6930, NVE13725, NVE20122, NVE20477, NVE23921
enriched	GO:1900371	5.86936e-07	1	5	47	regulation of purine nucleotide biosynthetic process	BP	0.000288837	NVE6930, NVE13725, NVE20122, NVE20477, NVE23921
enriched	GO:0045294	6.09132e-07	1	4	15	alpha-catenin binding	MF	0.000288837	NVE15568, NVE15569, NVE15574, NVE15576
enriched	GO:0031050	8.13731e-07	1	6	26	dsRNA processing	BP	0.000288837	NVE480, NVE7262, NVE9759, NVE11684, NVE12136, NVE19435
enriched	GO:0070918	8.13731e-07	1	6	26	production of small RNA involved in gene silencing by RNA	BP	0.000288837	NVE480, NVE7262, NVE9759, NVE11684, NVE12136, NVE19435
enriched	GO:0031644	8.38168e-07	1	12	209	regulation of neurological system process	BP	0.000288837	NVE1236, NVE5331, NVE6930, NVE7262, NVE12136, NVE13581, NVE13725, NVE19478, NVE20122, NVE21538, NVE22024, NVE23921
enriched	GO:0030809	8.7124e-07	1	2	14	negative regulation of nucleotide biosynthetic process	BP	0.000288837	NVE13725, NVE20122
enriched	GO:1900372	8.7124e-07	1	2	14	negative regulation of purine nucleotide biosynthetic process	BP	0.000288837	NVE13725, NVE20122
enriched	GO:0002252	9.00329e-07	1	14	159	immune effector process	BP	0.000288837	NVE3807, NVE5515, NVE7262, NVE7887, NVE8779, NVE9532, NVE12136, NVE12489, NVE16646, NVE18170, NVE18269, NVE18539, NVE18540, NVE18550
enriched	GO:0010455	9.41431e-07	1	1	1	positive regulation of cell fate commitment	BP	0.000288837	NVE16354
enriched	GO:0060480	9.41431e-07	1	1	1	lung goblet cell differentiation	BP	0.000288837	NVE16354
enriched	GO:0060481	9.41431e-07	1	1	1	lobar bronchus epithelium development	BP	0.000288837	NVE16354
enriched	GO:0060482	9.41431e-07	1	1	1	lobar bronchus development	BP	0.000288837	NVE16354
enriched	GO:0014827	9.41503e-07	1	1	1	intestine smooth muscle contraction	BP	0.000288837	NVE13725
enriched	GO:0014831	9.41503e-07	1	1	1	gastro-intestinal system smooth muscle contraction	BP	0.000288837	NVE13725
enriched	GO:0051378	9.41503e-07	1	1	1	serotonin binding	MF	0.000288837	NVE13725
enriched	GO:0071502	9.41503e-07	1	1	1	cellular response to temperature stimulus	BP	0.000288837	NVE13725
enriched	GO:0014813	9.41512e-07	1	1	1	skeletal muscle satellite cell commitment	BP	0.000288837	NVE5331
enriched	GO:0050936	9.41512e-07	1	1	1	xanthophore differentiation	BP	0.000288837	NVE5331
enriched	GO:0050778	1.02152e-06	1	13	161	positive regulation of immune response	BP	0.000302405	NVE3959, NVE5515, NVE7887, NVE7914, NVE9532, NVE13076, NVE16118, NVE16646, NVE18170, NVE18269, NVE18539, NVE18540, NVE18550
enriched	GO:0007156	1.21174e-06	1	7	55	homophilic cell adhesion via plasma membrane adhesion molecules	BP	0.000338747	NVE10539, NVE13581, NVE15568, NVE15569, NVE15574, NVE15576, NVE22738
enriched	GO:0017151	1.21462e-06	1	3	9	DEAD/H-box RNA helicase binding	MF	0.000338747	NVE480, NVE11684, NVE19435
enriched	GO:0070090	1.53994e-06	1	3	8	metaphase plate	CC	0.000385078	NVE480, NVE11684, NVE19435
enriched	GO:0004530	1.87737e-06	1	1	2	deoxyribonuclease I activity	MF	0.000385078	NVE7262
enriched	GO:0016443	1.87737e-06	1	1	2	bidentate ribonuclease III activity	MF	0.000385078	NVE7262
enriched	GO:0007260	1.88074e-06	1	1	2	tyrosine phosphorylation of STAT protein	BP	0.000385078	NVE6169
enriched	GO:2000288	1.88259e-06	1	1	2	positive regulation of myoblast proliferation	BP	0.000385078	NVE5331
enriched	GO:2000291	1.88259e-06	1	1	2	regulation of myoblast proliferation	BP	0.000385078	NVE5331
enriched	GO:0001545	1.88284e-06	1	1	2	primary ovarian follicle growth	BP	0.000385078	NVE23921
Genes upregulated in both 24h and 48h poly(I:C) for the pairwise comparison of poly(I:C) vs control
GO terms	category	over_represented_pvalue	under_represented_pvalue	numDEInCat	numInCat	term	ontology	over_represented_FDR	gene_ids
enriched	GO:0006956	2.52628e-08	1	6	12	complement activation	BP	0.000390992	NVE9532, NVE16646, NVE18170, NVE18539, NVE18540, NVE18550
enriched	GO:0030422	3.00426e-07	1	6	16	production of siRNA involved in RNA interference	BP	0.00232484	NVE480, NVE7262, NVE9759, NVE11684, NVE12136, NVE19435
enriched	GO:0072376	4.69708e-07	1	6	18	protein activation cascade	BP	0.00242323	NVE9532, NVE16646, NVE18170, NVE18539, NVE18540, NVE18550
enriched	GO:0071359	6.83579e-07	1	7	29	cellular response to dsRNA	BP	0.00264494	NVE480, NVE7262, NVE9759, NVE11684, NVE12136, NVE12489, NVE19435
enriched	GO:0002252	3.73723e-06	0.999999	14	187	immune effector process	BP	0.00849426	NVE3807, NVE5515, NVE7262, NVE7887, NVE8779, NVE9532, NVE12136, NVE12489, NVE16646, NVE18170, NVE18269, NVE18539, NVE18540, NVE18550
enriched	GO:0043331	4.40539e-06	1	7	38	response to dsRNA	BP	0.00849426	NVE480, NVE7262, NVE9759, NVE11684, NVE12136, NVE12489, NVE19435
enriched	GO:0050776	4.88564e-06	0.999999	17	273	regulation of immune response	BP	0.00849426	NVE3807, NVE3959, NVE5515, NVE7887, NVE7914, NVE8779, NVE9532, NVE12489, NVE13076, NVE16118, NVE16646, NVE18170, NVE18269, NVE18539, NVE18540, NVE18550, NVE21606
enriched	GO:0002697	5.03609e-06	0.999999	12	140	regulation of immune effector process	BP	0.00849426	NVE3807, NVE3959, NVE5515, NVE7887, NVE7914, NVE8779, NVE9532, NVE12489, NVE16646, NVE18170, NVE18550, NVE21606
enriched	GO:0034121	5.57815e-06	1	5	16	regulation of toll-like receptor signaling pathway	BP	0.00849426	NVE3807, NVE5515, NVE7887, NVE8779, NVE12489
enriched	GO:0031050	6.03714e-06	1	6	26	dsRNA processing	BP	0.00849426	NVE480, NVE7262, NVE9759, NVE11684, NVE12136, NVE19435
enriched	GO:0070918	6.03714e-06	1	6	26	production of small RNA involved in gene silencing by RNA	BP	0.00849426	NVE480, NVE7262, NVE9759, NVE11684, NVE12136, NVE19435

### Sheet: GSEA short dsRNA
GSEA results - short dsRNA - pairwise comprison
Genes downregulated in 6h for the pairwise comparison of short 5ppp dsRNA vs control (top 50)
GO terms	category	over_represented_pvalue	under_represented_pvalue	numDEInCat	numInCat	term	ontology	over_represented_FDR	gene_ids
enriched	GO:0060070	0.000227482	0.999981	5	60	canonical Wnt signaling pathway	BP	1	NVE2850, NVE3568, NVE18184, NVE20962, NVE21992
enriched	GO:0060066	0.000255822	0.999999	2	3	oviduct development	BP	1	NVE2850, NVE26023
enriched	GO:0021527	0.000262819	0.999999	2	3	spinal cord association neuron differentiation	BP	1	NVE17522, NVE26023
enriched	GO:0021871	0.000275884	0.999993	3	14	forebrain regionalization	BP	1	NVE2850, NVE21992, NVE26023
enriched	GO:0021516	0.000519422	0.999997	2	4	dorsal spinal cord development	BP	1	NVE17522, NVE26023
enriched	GO:0016055	0.00104925	0.999844	6	124	Wnt signaling pathway	BP	1	NVE2850, NVE3568, NVE10513, NVE18184, NVE20962, NVE21992
enriched	GO:0060059	0.00122531	0.999985	2	6	embryonic retina morphogenesis in camera-type eye	BP	1	NVE12889, NVE26023
enriched	GO:0021549	0.00123297	0.999897	4	51	cerebellum development	BP	1	NVE2850, NVE12889, NVE18184, NVE26023
enriched	GO:0022037	0.00164467	0.99985	4	55	metencephalon development	BP	1	NVE2850, NVE12889, NVE18184, NVE26023
enriched	GO:0090009	0.00172291	0.999974	2	7	primitive streak formation	BP	1	NVE3568, NVE26023
enriched	GO:0090183	0.00173016	0.99991	3	26	regulation of kidney development	BP	1	NVE20962, NVE21992, NVE26023
enriched	GO:0090189	0.00179467	0.999972	2	7	regulation of branching involved in ureteric bud morphogenesis	BP	1	NVE21992, NVE26023
enriched	GO:0090190	0.00179467	0.999972	2	7	positive regulation of branching involved in ureteric bud morphogenesis	BP	1	NVE21992, NVE26023
enriched	GO:0071300	0.00179858	0.999905	3	26	cellular response to retinoic acid	BP	1	NVE2850, NVE18184, NVE21992
enriched	GO:0048018	0.00237752	0.999956	2	8	receptor ligand activity	MF	1	NVE2850, NVE21992
enriched	GO:0035567	0.00269284	0.999834	3	30	non-canonical Wnt signaling pathway	BP	1	NVE2850, NVE18184, NVE21992
enriched	GO:0000976	0.00283804	0.999698	4	63	transcription regulatory region sequence-specific DNA binding	MF	1	NVE3568, NVE20962, NVE21758, NVE26023
enriched	GO:0010842	0.00339709	0.999772	3	33	retina layer formation	BP	1	NVE12889, NVE21992, NVE26023
enriched	GO:0002053	0.00343275	0.999768	3	33	positive regulation of mesenchymal cell proliferation	BP	1	NVE20961, NVE20962, NVE21992
enriched	GO:0021846	0.0036925	0.999909	2	10	cell proliferation in forebrain	BP	1	NVE2850, NVE26023
enriched	GO:0010464	0.00407619	0.999707	3	35	regulation of mesenchymal cell proliferation	BP	1	NVE20961, NVE20962, NVE21992
enriched	GO:0007223	0.00445983	0.999877	2	11	Wnt signaling pathway, calcium modulating pathway	BP	1	NVE18184, NVE21992
enriched	GO:0035313	0.00456055	0.999873	2	11	wound healing, spreading of epidermal cells	BP	1	NVE2850, NVE10030
enriched	GO:0005109	0.00458437	0.999872	2	11	frizzled binding	MF	1	NVE2850, NVE21992
enriched	GO:0060065	0.00502057	0.999851	2	12	uterus development	BP	1	NVE2850, NVE26023
enriched	GO:0035108	0.00566123	0.999021	5	123	limb morphogenesis	BP	1	NVE2850, NVE20961, NVE21758, NVE21992, NVE26023
enriched	GO:0021697	0.00597823	0.999804	2	13	cerebellar cortex formation	BP	1	NVE2850, NVE26023
enriched	GO:0030900	0.00613748	0.998686	6	177	forebrain development	BP	1	NVE2850, NVE3568, NVE12889, NVE17522, NVE21992, NVE26023
enriched	GO:0031985	0.00625496	0.999163	4	79	Golgi cisterna	CC	1	NVE10513, NVE14250, NVE18544, NVE19918
enriched	GO:0021696	0.00678281	0.99976	2	14	cerebellar cortex morphogenesis	BP	1	NVE2850, NVE26023
enriched	GO:0031984	0.00683703	0.999061	4	81	organelle subcompartment	CC	1	NVE10513, NVE14250, NVE18544, NVE19918
enriched	GO:0002011	0.00686798	0.999398	3	42	morphogenesis of an epithelial sheet	BP	1	NVE2850, NVE10030, NVE21992
enriched	GO:0060173	0.00691318	0.998745	5	129	limb development	BP	1	NVE2850, NVE20961, NVE21758, NVE21992, NVE26023
enriched	GO:0048754	0.00725718	0.998666	5	131	branching morphogenesis of an epithelial tube	BP	1	NVE10513, NVE17522, NVE20961, NVE20962, NVE26023
enriched	GO:0000977	0.00760842	0.999307	3	43	RNA polymerase II regulatory region sequence-specific DNA binding	MF	1	NVE3568, NVE21758, NVE26023
enriched	GO:0003338	0.007974	0.999691	2	15	metanephros morphogenesis	BP	1	NVE2850, NVE26023
enriched	GO:0021533	0.00801991	0.999688	2	15	cell differentiation in hindbrain	BP	1	NVE2850, NVE26023
enriched	GO:0044319	0.00843063	0.999664	2	15	wound healing, spreading of cells	BP	1	NVE2850, NVE10030
enriched	GO:0090505	0.00843063	0.999664	2	15	epiboly involved in wound healing	BP	1	NVE2850, NVE10030
enriched	GO:0030902	0.00862624	0.998732	4	87	hindbrain development	BP	1	NVE2850, NVE12889, NVE18184, NVE26023
enriched	GO:2000648	0.00870728	0.999164	3	46	positive regulation of stem cell proliferation	BP	1	NVE20961, NVE20962, NVE21992
enriched	GO:0001570	0.00881511	0.99915	3	46	vasculogenesis	BP	1	NVE2850, NVE3568, NVE18184
enriched	GO:0032580	0.00900122	0.999126	3	46	Golgi cisterna membrane	CC	1	NVE14250, NVE18544, NVE19918
enriched	GO:0061138	0.00901987	0.998251	5	138	morphogenesis of a branching epithelium	BP	1	NVE10513, NVE17522, NVE20961, NVE20962, NVE26023
enriched	GO:0050768	0.00914417	0.998632	4	89	negative regulation of neurogenesis	BP	1	NVE2850, NVE12889, NVE20961, NVE21992
enriched	GO:0035929	0.00940527	1	1	1	steroid hormone secretion	BP	1	NVE18184
enriched	GO:0042701	0.00940527	1	1	1	progesterone secretion	BP	1	NVE18184
enriched	GO:0061301	0.00940527	1	1	1	cerebellum vasculature morphogenesis	BP	1	NVE18184
enriched	GO:0016533	0.00942007	1	1	1	protein kinase 5 complex	CC	1	NVE12889
Genes downregulated in 6h for the pairwise comparison of short 5ppp dsRNA vs control
GO terms	category	over_represented_pvalue	under_represented_pvalue	numDEInCat	numInCat	term	ontology	over_represented_FDR	under_represented_FDR
depleted	GO:0043226	1	5.64931e-11	19	5811	organelle	CC	1	3.67517e-07
depleted	GO:0043229	1	6.45051e-11	19	5797	intracellular organelle	CC	1	3.67517e-07
depleted	GO:0008150	1	7.34007e-11	27	6858	biological_process	BP	1	3.67517e-07
depleted	GO:0043227	1	3.14326e-10	17	5366	membrane-bounded organelle	CC	1	1.04509e-06
depleted	GO:0043231	1	3.47876e-10	17	5355	intracellular membrane-bounded organelle	CC	1	1.04509e-06
depleted	GO:0005575	1	4.99232e-10	31	7191	cellular_component	CC	1	1.24983e-06
depleted	GO:0008152	1	6.10918e-10	12	4539	metabolic process	BP	1	1.31094e-06
depleted	GO:0071704	1	7.28623e-10	10	4197	organic substance metabolic process	BP	1	1.36808e-06
depleted	GO:0005623	1	9.15246e-10	28	6749	cell	CC	1	1.40006e-06
depleted	GO:0044464	1	9.32066e-10	28	6747	cell part	CC	1	1.40006e-06
depleted	GO:0044444	1	1.03047e-09	10	4157	cytoplasmic part	CC	1	1.40716e-06
depleted	GO:0005622	1	1.2745e-09	26	6453	intracellular	CC	1	1.59536e-06
depleted	GO:0044424	1	1.54103e-09	26	6432	intracellular part	CC	1	1.7806e-06
depleted	GO:0005737	1	2.34019e-09	17	5151	cytoplasm	CC	1	2.51086e-06
depleted	GO:0044238	1	2.64138e-09	10	4061	primary metabolic process	BP	1	2.64508e-06
depleted	GO:0044237	1	7.98922e-09	11	4102	cellular metabolic process	BP	1	7.50038e-06
depleted	GO:0009987	1	1.10463e-08	25	6086	cellular process	BP	1	9.7604e-06
depleted	GO:0044699	1	1.66158e-08	23	5774	NA	NA	1	1.38659e-05
depleted	GO:0044422	1	6.84159e-08	13	4176	organelle part	CC	1	5.40881e-05
depleted	GO:0003824	1	8.2073e-08	5	2810	catalytic activity	MF	1	6.16409e-05
depleted	GO:0044446	1	1.55622e-07	13	4079	intracellular organelle part	CC	1	0.000111314
depleted	GO:0043170	1	1.16496e-06	8	3045	macromolecule metabolic process	BP	1	0.000795403
depleted	GO:0003674	0.999999	1.94505e-06	26	5566	molecular_function	MF	1	0.00127028
depleted	GO:0044763	0.999999	2.15951e-06	22	5035	NA	NA	1	0.00135158
depleted	GO:0005634	0.999999	3.62375e-06	10	3233	nucleus	CC	1	0.00217729
depleted	GO:0044260	0.999999	5.95505e-06	8	2847	cellular macromolecule metabolic process	BP	1	0.00344042
depleted	GO:0006996	0.999999	6.68845e-06	3	1944	organelle organization	BP	1	0.00372101
depleted	GO:0044267	0.999999	7.31203e-06	2	1717	cellular protein metabolic process	BP	1	0.00392264
depleted	GO:0031974	0.999999	8.56519e-06	3	1908	membrane-enclosed lumen	CC	1	0.00443647
depleted	GO:0006807	0.999998	1.05831e-05	6	2440	nitrogen compound metabolic process	BP	1	0.00529898
depleted	GO:0043233	0.999998	1.16132e-05	3	1874	organelle lumen	CC	1	0.00562718
depleted	GO:0034641	0.999997	1.33056e-05	5	2237	cellular nitrogen compound metabolic process	BP	1	0.00613975
depleted	GO:0070013	0.999998	1.34886e-05	3	1857	intracellular organelle lumen	CC	1	0.00613975
depleted	GO:0032991	0.999996	1.58777e-05	8	2730	protein-containing complex	CC	1	0.0069511
depleted	GO:0007275	0.999994	1.61965e-05	16	3929	multicellular organism development	BP	1	0.0069511
depleted	GO:0032502	0.999994	1.70448e-05	18	4200	developmental process	BP	1	0.00711194
depleted	GO:0005739	1	2.02124e-05	0	1105	mitochondrion	CC	1	0.00820569
depleted	GO:0019538	0.999994	3.19397e-05	4	1951	protein metabolic process	BP	1	0.0126254
depleted	GO:1901360	0.99999	4.11502e-05	6	2275	organic cyclic compound metabolic process	BP	1	0.0155142
depleted	GO:0046483	0.999991	4.13133e-05	5	2102	heterocycle metabolic process	BP	1	0.0155142
depleted	GO:0048856	0.999983	4.39391e-05	17	3927	anatomical structure development	BP	1	0.0160978
depleted	GO:0044707	0.999981	4.78813e-05	20	4323	NA	NA	1	0.0171244
depleted	GO:0065007	0.999971	6.81281e-05	23	4666	biological regulation	BP	1	0.0237989
depleted	GO:0016787	0.999994	8.28069e-05	1	1235	hydrolase activity	MF	1	0.0282691
depleted	GO:0044710	0.999979	9.29642e-05	5	1999	NA	NA	1	0.0305488
depleted	GO:0044248	0.999993	9.55187e-05	1	1218	cellular catabolic process	BP	1	0.0305488
depleted	GO:0044281	0.999984	9.55859e-05	3	1633	small molecule metabolic process	BP	1	0.0305488
depleted	GO:0002164	0.999993	9.8121e-05	1	1215	larval development	BP	1	0.0307057
depleted	GO:0044767	0.999959	0.000104447	17	3797	NA	NA	1	0.0312254
depleted	GO:0032501	0.999955	0.000105324	22	4468	multicellular organismal process	BP	1	0.0312254
depleted	GO:0050789	0.999955	0.000106018	22	4468	regulation of biological process	BP	1	0.0312254
depleted	GO:0006725	0.99997	0.000120187	6	2139	cellular aromatic compound metabolic process	BP	1	0.0347179
depleted	GO:0006139	0.999971	0.000125999	5	1964	nucleobase-containing compound metabolic process	BP	1	0.03571
depleted	GO:0044428	0.999974	0.000129168	4	1784	nuclear part	CC	1	0.0359303
depleted	GO:0002119	0.999989	0.000140808	1	1176	nematode larval development	BP	1	0.038456
depleted	GO:0009056	0.999977	0.000172057	2	1371	catabolic process	BP	1	0.0461511
depleted	GO:0046907	1	0.000182119	0	894	intracellular transport	BP	1	0.0476637
depleted	GO:0016020	0.999933	0.000184042	13	3154	membrane	CC	1	0.0476637
