## Supplementary File S3 for "Functional characterization of the cnidarian antiviral immune response reveals ancestral complexity"

### Sheet: TATA_box_genes_wide_search
Results of TATA box search in broad sequence range
range:
100upstream of TSS
100downstream of TSS
genes with TATA box (on coding strand)
680	whole transcriptome
11	top 10% of 24h poly(I:C) upregulated genes
20	top 20% of 24h poly(I:C) upregulated genes
79	all 24h poly(I:C) upregulated genes
total number of genes
18831	whole transcriptome
138	top 10% of 24h poly(I:C) upregulated genes
276	top 20% of 24h poly(I:C) upregulated genes
1379	all 24h poly(I:C) upregulated genes
% of TATA box-containing genes
0.0361	whole transcriptome
0.0797	top 10% of 24h poly(I:C) upregulated genes
0.0725	top 20% of 24h poly(I:C) upregulated genes
0.0573	all 24h poly(I:C) upregulated genes
genes without TATAbox
18151	whole transcriptome
127	top 10% of 24h poly(I:C) upregulated genes
256	top 20% of 24h poly(I:C) upregulated genes
1300	all 24h poly(I:C) upregulated genes
Results of two-tailed Fisher's exact test
10% - The Fisher exact test statistic value is 0.0186. The result is significant at p < .05.
20% - The Fisher exact test statistic value is 0.0053. The result is significant at p < .05.
24h_up poly(I:C)- The Fisher exact test statistic value is 0.0002. The result is significant at p < .05.

### Sheet: TATA_box_genes_narrow_search
Results of TATA box search in narrow sequence range
range:
38 upstream of TSS
0 downstream of TSS
genes with TATA box (on coding strand)
485	whole transcriptome
9	top 10% of 24h poly(I:C) upregulated genes
16	top 20% of 24h poly(I:C) upregulated genes
64	all 24h poly(I:C) upregulated genes
total number of genes
18831	whole transcriptome
138	top 10% of 24h poly(I:C) upregulated genes
276	top 20% of 24h poly(I:C) upregulated genes
1379	all 24h poly(I:C) upregulated genes
% of TATA box-containing genes
0.0257554	whole transcriptome
0.0652174	top 10% of 24h poly(I:C) upregulated genes
0.057971	top 20% of 24h poly(I:C) upregulated genes
0.0464104	all 24h poly(I:C) upregulated genes
genes without TATAbox
18346	whole transcriptome
129	top 10% of 24h poly(I:C) upregulated genes
260	top 20% of 24h poly(I:C) upregulated genes
1315	all 24h poly(I:C) upregulated genes
Results of two-tailed Fisher's exact test
0.1	The Fisher exact test statistic value is 0.0103. The result is significant at p < .05.
0.2	The Fisher exact test statistic value is 0.0033. The result is significant at p < .05.
24h_up poly(I:C)	The Fisher exact test statistic value is 0. The result is significant at p < .05.

### Sheet: Signal peptide in TATAbox-genes
Results of signal peptide search in TATA box-positive genes
TATA box within 100 bp up and 100 bp down from TSS								TATA box within 38 bp upstream from TSS
YES signal peptide in TATAbox-containg genes								YES signal peptide in TATAbox-containg genes
108	whole transcriptome							80	whole transcriptome
6	top 10% of 24h poly(I:C) upregulated genes							5	top 10% of 24h poly(I:C) upregulated genes
8	top 20% of 24h poly(I:C) upregulated genes							6	top 20% of 24h poly(I:C) upregulated genes
25	all 24h poly(I:C) upregulated genes							20	all 24h poly(I:C) upregulated genes
NO signal peptide in TATAbox-containg genes								NO signal peptide in TATAbox-containg genes
572	whole transcriptome							405	whole transcriptome
5	top 10% of 24h poly(I:C) upregulated genes							4	top 10% of 24h poly(I:C) upregulated genes
12	top 20% of 24h poly(I:C) upregulated genes							10	top 20% of 24h poly(I:C) upregulated genes
54	all 24h poly(I:C) upregulated genes							44	all 24h poly(I:C) upregulated genes
genes with TATA box (on coding strand)								genes with TATA box (on coding strand)
680	whole transcriptome							485	whole transcriptome
11	top 10% of 24h poly(I:C) upregulated genes							9	top 10% of 24h poly(I:C) upregulated genes
20	top 20% of 24h poly(I:C) upregulated genes							16	top 20% of 24h poly(I:C) upregulated genes
79	all 24h poly(I:C) upregulated genes							64	all 24h poly(I:C) upregulated genes
% of signal peptide positive genes								% of signal peptide positive genes
0.158824	whole transcriptome							0.164948	whole transcriptome
0.545455	top 10% of 24h poly(I:C) upregulated genes							0.555556	top 10% of 24h poly(I:C) upregulated genes
0.4	top 20% of 24h poly(I:C) upregulated genes							0.375	top 20% of 24h poly(I:C) upregulated genes
0.316456	all 24h poly(I:C) upregulated genes							0.3125	all 24h poly(I:C) upregulated genes
Results of two-tailed Fisher's exact test									Results of two-tailed Fisher's exact test
0.1	The Fisher exact test statistic value is 0.0041. The result is significant at p < .05								0.1	The Fisher exact test statistic value is 0.0096. The result is significant at p < .05.
0.2	The Fisher exact test statistic value is 0.0099. The result is significant at p < .05.								0.2	The Fisher exact test statistic value is 0.0403. The result is significant at p < .05.
24h_up poly(I:C)	The Fisher exact test statistic value is 0.0015. The result is significant at p < .05.								24h_up poly(I:C)	The Fisher exact test statistic value is 0.0088. The result is significant at p < .05.

### Sheet: TFBS motifs
Significantly enriched transcription factor binding motifs identified in poly(I:C)-upregulated genes
Top 10% of 24h upregulated genes
rank	motif_DB	motif_ID	motif_alt_ID	consensus	p-value	adj_p-value	E-value	tests	FASTA_max	pos	neg	PWM_min	TP	%TP	FP	%FP
1	./../JASPAR2020_CORE_vertebrates_non-redundant_pfms_meme.txt	MA1625.1	Stat5b	NNNTTCCCAGAANNN	1.21e-13	4.52e-10	3.37e-07	3737	138	138	18831	1.32	59	42.75	3018	16.03
2	./../JASPAR2020_CORE_vertebrates_non-redundant_pfms_meme.txt	MA0136.2	ELF5	AMSMGGAAGTD	1.28e-13	8.35e-10	6.23e-07	6503	138	138	18831	2.06	56	40.58	2745	14.58
3	./../JASPAR2020_CORE_vertebrates_non-redundant_pfms_meme.txt	MA0519.1	Stat5a::Stat5b	DTTTCCMAGAA	2.06e-12	8.66e-09	6.46e-06	4200	138	138	18831	2.27	50	36.23	2390	12.69
4	./../JASPAR2020_CORE_vertebrates_non-redundant_pfms_meme.txt	MA1624.1	Stat5a	NTTCCAAGAANH	2.23e-11	9.28e-08	6.93e-05	4172	138	138	18831	1.34	57	41.3	3212	17.06
5	./../JASPAR2020_CORE_vertebrates_non-redundant_pfms_meme.txt	MA0137.3	STAT1	TTTCYRGGAAA	3.38e-11	1.05e-07	7.81e-05	3097	138	138	18831	1.27	50	36.23	2580	13.7
6	./../JASPAR2020_CORE_vertebrates_non-redundant_pfms_meme.txt	MA0759.1	ELK3	ACCGGAAGTD	3.8e-11	1.44e-07	0.000107	3780	138	138	18831	1.49	53	38.41	2868	15.23
7	./../JASPAR2020_CORE_vertebrates_non-redundant_pfms_meme.txt	MA0144.2	STAT3	YTTCYKGGAAD	3.77e-11	1.79e-07	0.000133	4736	138	138	18831	1.02	70	50.72	4619	24.53
8	./../JASPAR2020_CORE_vertebrates_non-redundant_pfms_meme.txt	MA0518.1	Stat4	YTTCYRGGAARNVR	9.51e-11	4.38e-07	0.000327	4606	138	138	18831	3.15	41	29.71	1863	9.89
9	./../JASPAR2020_CORE_vertebrates_non-redundant_pfms_meme.txt	MA0156.2	FEV	ACCGGAAGTN	1.64e-10	6.91e-07	0.000515	4199	138	138	18831	1.46	55	39.86	3178	16.88
10	./../JASPAR2020_CORE_vertebrates_non-redundant_pfms_meme.txt	MA0645.1	ETV6	MSCGGAAGTR	1.68e-10	7.37e-07	0.00055	4392	138	138	18831	1.8	52	37.68	2888	15.34
11	./../JASPAR2020_CORE_vertebrates_non-redundant_pfms_meme.txt	MA0098.3	ETS1	ACCGGAARTR	6.78e-10	3.04e-06	0.00226	4480	138	138	18831	1.34	58	42.03	3605	19.14
12	./../JASPAR2020_CORE_vertebrates_non-redundant_pfms_meme.txt	MA0641.1	ELF4	AACCCGGAAGTR	6.59e-09	1.19e-05	0.00889	1807	138	138	18831	1.07	36	26.09	1716	9.11
13	./../JASPAR2020_CORE_vertebrates_non-redundant_pfms_meme.txt	MA0474.2	ERG	ACCGGAARTV	9.35e-09	4.3e-05	0.0321	4599	138	138	18831	1.22	59	42.75	3967	21.07
14	./../JASPAR2020_CORE_vertebrates_non-redundant_pfms_meme.txt	MA1483.1	ELF2	AACCCGGAAGTR	2.77e-08	6.18e-05	0.0461	2233	138	138	18831	1.22	38	27.54	1991	10.57
15	./../JASPAR2020_CORE_vertebrates_non-redundant_pfms_meme.txt	MA0475.2	FLI1	ACCGGAARTR	1.74e-08	6.23e-05	0.0464	3584	138	138	18831	1.12	52	37.68	3294	17.49
16	./../JASPAR2020_CORE_vertebrates_non-redundant_pfms_meme.txt	MA0765.2	ETV5	NSACTTCCGSN	1.72e-08	9.37e-05	0.0699	5434	138	138	18831	1.04	69	50	5159	27.4
17	./../JASPAR2020_CORE_vertebrates_non-redundant_pfms_meme.txt	MA1484.1	ETS2	DACCGGAAGY	7.97e-08	0.000271	0.202	3402	138	138	18831	1.29	47	34.06	2935	15.59
18	./../JASPAR2020_CORE_vertebrates_non-redundant_pfms_meme.txt	MA0598.3	EHF	NNCACTTCCTGTTNN	7.58e-08	0.000404	0.301	5325	138	138	18831	3.53	33	23.91	1629	8.65
19	./../JASPAR2020_CORE_vertebrates_non-redundant_pfms_meme.txt	MA0760.1	ERF	ACCGGAAGTR	2.52e-07	0.000908	0.678	3605	138	138	18831	2.15	39	28.26	2263	12.02
20	./../JASPAR2020_CORE_vertebrates_non-redundant_pfms_meme.txt	MA0028.2	ELK1	ACCGGAAGTR	5.23e-07	0.00131	0.974	2499	138	138	18831	1.56	36	26.09	2046	10.87
21	./../JASPAR2020_CORE_vertebrates_non-redundant_pfms_meme.txt	MA0763.1	ETV3	ACCGGAAGTR	4.13e-07	0.00151	1.13	3664	138	138	18831	1.44	44	31.88	2796	14.85
22	./../JASPAR2020_CORE_vertebrates_non-redundant_pfms_meme.txt	MA0687.1	SPIC	HAAAAGVGGAAGTA	6.78e-07	0.00331	2.47	4892	138	138	18831	2.39	38	27.54	2257	11.99
23	./../JASPAR2020_CORE_vertebrates_non-redundant_pfms_meme.txt	MA0762.1	ETV2	AACCGGAAATR	1.14e-06	0.00386	2.88	3382	138	138	18831	1.15	46	33.33	3107	16.5
Top 20% of 24h upregulated genes
rank	motif_DB	motif_ID	motif_alt_ID	consensus	p-value	adj_p-value	E-value	tests	FASTA_max	pos	neg	PWM_min	TP	%TP	FP	%FP
1	./../JASPAR2020_CORE_vertebrates_non-redundant_pfms_meme.txt	MA1625.1	Stat5b	NNNTTCCCAGAANNN	1.61e-19	6.13e-16	4.57e-13	3806	276	276	18831	1.16	113	40.94	3303	17.54
2	./../JASPAR2020_CORE_vertebrates_non-redundant_pfms_meme.txt	MA0136.2	ELF5	AMSMGGAAGTD	1.56e-18	1.03e-14	7.7e-12	6636	276	276	18831	2.07	100	36.23	2764	14.68
3	./../JASPAR2020_CORE_vertebrates_non-redundant_pfms_meme.txt	MA0137.3	STAT1	TTTCYRGGAAA	4.1e-18	1.29e-14	9.63e-12	3144	276	276	18831	1.68	85	30.8	2115	11.23
4	./../JASPAR2020_CORE_vertebrates_non-redundant_pfms_meme.txt	MA0518.1	Stat4	YTTCYRGGAARNVR	1.33e-17	6.17e-14	4.61e-11	4643	276	276	18831	2.7	84	30.43	2113	11.22
5	./../JASPAR2020_CORE_vertebrates_non-redundant_pfms_meme.txt	MA0519.1	Stat5a::Stat5b	DTTTCCMAGAA	4.66e-17	1.98e-13	1.48e-10	4254	276	276	18831	1.46	106	38.41	3203	17.01
6	./../JASPAR2020_CORE_vertebrates_non-redundant_pfms_meme.txt	MA1624.1	Stat5a	NTTCCAAGAANH	6.75e-17	2.85e-13	2.13e-10	4226	276	276	18831	1.34	106	38.41	3220	17.1
7	./../JASPAR2020_CORE_vertebrates_non-redundant_pfms_meme.txt	MA0759.1	ELK3	ACCGGAAGTD	7.79e-17	3.02e-13	2.25e-10	3876	276	276	18831	1.15	110	39.86	3430	18.21
8	./../JASPAR2020_CORE_vertebrates_non-redundant_pfms_meme.txt	MA0645.1	ETV6	MSCGGAAGTR	1.79e-16	8.03e-13	5.99e-10	4484	276	276	18831	1.71	101	36.59	3015	16.01
9	./../JASPAR2020_CORE_vertebrates_non-redundant_pfms_meme.txt	MA0144.2	STAT3	YTTCYKGGAAD	1.18e-14	5.67e-11	4.23e-08	4785	276	276	18831	1.02	127	46.01	4617	24.52
10	./../JASPAR2020_CORE_vertebrates_non-redundant_pfms_meme.txt	MA0156.2	FEV	ACCGGAAGTN	1.47e-14	6.32e-11	4.72e-08	4288	276	276	18831	1.06	116	42.03	4018	21.34
11	./../JASPAR2020_CORE_vertebrates_non-redundant_pfms_meme.txt	MA0641.1	ELF4	AACCCGGAAGTR	3.46e-14	6.4e-11	4.77e-08	1851	276	276	18831	1.05	69	25	1745	9.27
12	./../JASPAR2020_CORE_vertebrates_non-redundant_pfms_meme.txt	MA1483.1	ELF2	AACCCGGAAGTR	4.23e-13	9.65e-10	7.2e-07	2283	276	276	18831	1.16	74	26.81	2068	10.98
13	./../JASPAR2020_CORE_vertebrates_non-redundant_pfms_meme.txt	MA0765.2	ETV5	NSACTTCCGSN	7.09e-13	3.96e-09	2.96e-06	5590	276	276	18831	1.09	129	46.74	4988	26.49
14	./../JASPAR2020_CORE_vertebrates_non-redundant_pfms_meme.txt	MA0098.3	ETS1	ACCGGAARTR	8.78e-13	4.02e-09	3e-06	4576	276	276	18831	1.52	99	35.87	3337	17.72
15	./../JASPAR2020_CORE_vertebrates_non-redundant_pfms_meme.txt	MA0598.3	EHF	NNCACTTCCTGTTNN	1.89e-12	1.03e-08	7.66e-06	5440	276	276	18831	1.18	122	44.2	4647	24.68
16	./../JASPAR2020_CORE_vertebrates_non-redundant_pfms_meme.txt	MA1484.1	ETS2	DACCGGAAGY	5.47e-12	1.9e-08	1.42e-05	3472	276	276	18831	1.28	90	32.61	2971	15.78
17	./../JASPAR2020_CORE_vertebrates_non-redundant_pfms_meme.txt	MA0028.2	ELK1	ACCGGAAGTR	1.91e-11	4.86e-08	3.63e-05	2552	276	276	18831	1.04	78	28.26	2435	12.93
18	./../JASPAR2020_CORE_vertebrates_non-redundant_pfms_meme.txt	MA0475.2	FLI1	ACCGGAARTR	1.43e-11	5.23e-08	3.9e-05	3651	276	276	18831	1.08	97	35.14	3391	18.01
19	./../JASPAR2020_CORE_vertebrates_non-redundant_pfms_meme.txt	MA0474.2	ERG	ACCGGAARTV	1.46e-11	6.86e-08	5.12e-05	4683	276	276	18831	1.13	112	40.58	4213	22.37
20	./../JASPAR2020_CORE_vertebrates_non-redundant_pfms_meme.txt	MA0760.1	ERF	ACCGGAAGTR	2.31e-11	8.51e-08	6.35e-05	3686	276	276	18831	1.06	98	35.51	3473	18.44
21	./../JASPAR2020_CORE_vertebrates_non-redundant_pfms_meme.txt	MA0687.1	SPIC	HAAAAGVGGAAGTA	6.38e-11	3.17e-07	0.000236	4957	276	276	18831	4.56	50	18.12	1215	6.45
22	./../JASPAR2020_CORE_vertebrates_non-redundant_pfms_meme.txt	MA0076.2	ELK4	BCRCTTCCGGB	1.62e-10	6.93e-07	0.000517	4276	276	276	18831	1.01	108	39.13	4149	22.03
23	./../JASPAR2020_CORE_vertebrates_non-redundant_pfms_meme.txt	MA0762.1	ETV2	AACCGGAAATR	7.69e-10	2.64e-06	0.00197	3429	276	276	18831	1.1	89	32.25	3209	17.04
24	./../JASPAR2020_CORE_vertebrates_non-redundant_pfms_meme.txt	MA1508.1	IKZF1	VVAACAGGAARN	5.24e-10	4.29e-06	0.0032	8178	276	276	18831	5.22	54	19.57	1468	7.8
25	./../JASPAR2020_CORE_vertebrates_non-redundant_pfms_meme.txt	MA0763.1	ETV3	ACCGGAAGTR	4.33e-09	1.61e-05	0.012	3729	276	276	18831	1.46	79	28.62	2790	14.82
26	./../JASPAR2020_CORE_vertebrates_non-redundant_pfms_meme.txt	MA0778.1	NFKB2	AGGGGAWTCCCCY	3.88e-08	4.37e-05	0.0326	1126	276	276	18831	19.1	21	7.61	327	1.74
27	./../JASPAR2020_CORE_vertebrates_non-redundant_pfms_meme.txt	MA0761.2	ETV1	NNACAGGAAGTGNN	1.18e-08	6.57e-05	0.049	5560	276	276	18831	1.14	115	41.67	4878	25.9
28	./../JASPAR2020_CORE_vertebrates_non-redundant_pfms_meme.txt	MA0080.5	SPI1	NDRAAAGAGGAAGTGARANN	1.33e-08	7.73e-05	0.0577	5825	276	276	18831	1.02	128	46.38	5674	30.13
29	./../JASPAR2020_CORE_vertebrates_non-redundant_pfms_meme.txt	MA0473.3	ELF1	RDVCAGGAAGTGVN	1.81e-08	8.26e-05	0.0616	4554	276	276	18831	1.07	103	37.32	4211	22.36
30	./../JASPAR2020_CORE_vertebrates_non-redundant_pfms_meme.txt	MA0081.2	SPIB	TYTCACTTCCTCTTTY	2.63e-08	0.000125	0.0931	4744	276	276	18831	1.03	109	39.49	4590	24.37
31	./../JASPAR2020_CORE_vertebrates_non-redundant_pfms_meme.txt	MA0640.2	ELF3	NNCCACTTCCTGNT	8.03e-08	0.000432	0.322	5376	276	276	18831	1.01	118	42.75	5224	27.74
32	./../JASPAR2020_CORE_vertebrates_non-redundant_pfms_meme.txt	MA0750.2	ZBTB7A	NVCCGGAAGTGSV	1.8e-07	0.000733	0.547	4067	276	276	18831	1.05	93	33.7	3823	20.3
33	./../JASPAR2020_CORE_vertebrates_non-redundant_pfms_meme.txt	MA0062.3	GABPA	NNCACTTCCTGTNN	2.39e-07	0.00134	0.998	5605	276	276	18831	1.07	116	42.03	5203	27.63
34	./../JASPAR2020_CORE_vertebrates_non-redundant_pfms_meme.txt	MA0101.1	REL	BGGRNWTTCC	4.43e-07	0.00253	1.89	5732	276	276	18831	2.1	67	24.28	2465	13.09
35	./../JASPAR2020_CORE_vertebrates_non-redundant_pfms_meme.txt	MA1107.2	KLF9	MNGCCACACCCACHYV	4.43e-07	0.00328	2.45	7423	276	276	18831	13.7	77	27.9	3001	15.94
36	./../JASPAR2020_CORE_vertebrates_non-redundant_pfms_meme.txt	MA0516.2	SP2	MTAAGYCCCGCCCMCTY	6.89e-07	0.00397	2.96	5772	276	276	18831	27.6	71	25.72	2709	14.39
37	./../JASPAR2020_CORE_vertebrates_non-redundant_pfms_meme.txt	MA0686.1	SPDEF	AMCCGGATGTR	5.76e-06	0.0104	7.77	1817	276	276	18831	1.08	49	17.75	1711	9.09
All upregulated genes in 24h poly(I:C)
rank	motif_DB	motif_ID	motif_alt_ID	consensus	p-value	adj_p-value	E-value	tests	FASTA_max	pos	neg	PWM_min	TP	%TP	FP	%FP
1	./../JASPAR2020_CORE_vertebrates_non-redundant_pfms_meme.txt	MA1625.1	Stat5b	NNNTTCCCAGAANNN	1.45e-32	6.08e-29	4.53e-26	4190	1379	1379	18831	1.04	459	33.28	3618	19.21
2	./../JASPAR2020_CORE_vertebrates_non-redundant_pfms_meme.txt	MA0519.1	Stat5a::Stat5b	DTTTCCMAGAA	4.93e-32	2.28e-28	1.7e-25	4627	1379	1379	18831	1.62	399	28.93	2978	15.81
3	./../JASPAR2020_CORE_vertebrates_non-redundant_pfms_meme.txt	MA0156.2	FEV	ACCGGAAGTN	2.89e-30	1.37e-26	1.02e-23	4737	1379	1379	18831	1.01	503	36.48	4212	22.37
4	./../JASPAR2020_CORE_vertebrates_non-redundant_pfms_meme.txt	MA0759.1	ELK3	ACCGGAAGTD	1.22e-29	5.22e-26	3.9e-23	4287	1379	1379	18831	1.04	459	33.28	3732	19.82
5	./../JASPAR2020_CORE_vertebrates_non-redundant_pfms_meme.txt	MA0136.2	ELF5	AMSMGGAAGTD	9.59e-30	6.95e-26	5.19e-23	7252	1379	1379	18831	1.25	584	42.35	5199	27.61
6	./../JASPAR2020_CORE_vertebrates_non-redundant_pfms_meme.txt	MA0137.3	STAT1	TTTCYRGGAAA	9.09e-29	3.1e-25	2.31e-22	3408	1379	1379	18831	1.14	369	26.76	2771	14.72
7	./../JASPAR2020_CORE_vertebrates_non-redundant_pfms_meme.txt	MA0098.3	ETS1	ACCGGAARTR	2.44e-28	1.23e-24	9.16e-22	5030	1379	1379	18831	1.06	509	36.91	4365	23.18
8	./../JASPAR2020_CORE_vertebrates_non-redundant_pfms_meme.txt	MA0778.1	NFKB2	AGGGGAWTCCCCY	4.34e-27	5.63e-24	4.2e-21	1297	1379	1379	18831	18.3	100	7.25	344	1.83
9	./../JASPAR2020_CORE_vertebrates_non-redundant_pfms_meme.txt	MA0474.2	ERG	ACCGGAARTV	2.51e-27	1.29e-23	9.62e-21	5140	1379	1379	18831	1.1	505	36.62	4363	23.17
10	./../JASPAR2020_CORE_vertebrates_non-redundant_pfms_meme.txt	MA0475.2	FLI1	ACCGGAARTR	1.72e-26	6.9e-23	5.15e-20	4020	1379	1379	18831	1.04	429	31.11	3521	18.7
11	./../JASPAR2020_CORE_vertebrates_non-redundant_pfms_meme.txt	MA0645.1	ETV6	MSCGGAAGTR	4.14e-26	2.05e-22	1.53e-19	4943	1379	1379	18831	1.7	389	28.21	3089	16.4
12	./../JASPAR2020_CORE_vertebrates_non-redundant_pfms_meme.txt	MA1483.1	ELF2	AACCCGGAAGTR	1.7e-25	4.32e-22	3.22e-19	2540	1379	1379	18831	1.01	307	22.26	2231	11.85
13	./../JASPAR2020_CORE_vertebrates_non-redundant_pfms_meme.txt	MA0518.1	Stat4	YTTCYRGGAARNVR	1.16e-25	5.82e-22	4.34e-19	5003	1379	1379	18831	1.57	404	29.3	3274	17.39
14	./../JASPAR2020_CORE_vertebrates_non-redundant_pfms_meme.txt	MA0641.1	ELF4	AACCCGGAAGTR	3.04e-25	6.32e-22	4.71e-19	2076	1379	1379	18831	1.11	256	18.56	1721	9.14
15	./../JASPAR2020_CORE_vertebrates_non-redundant_pfms_meme.txt	MA0076.2	ELK4	BCRCTTCCGGB	1.76e-25	8.29e-22	6.18e-19	4699	1379	1379	18831	1.02	484	35.1	4200	22.3
16	./../JASPAR2020_CORE_vertebrates_non-redundant_pfms_meme.txt	MA0105.4	NFKB1	AGGGGAWTCCCCT	2.76e-23	1.08e-20	8.08e-18	393	1379	1379	18831	5.21	66	4.79	174	0.92
17	./../JASPAR2020_CORE_vertebrates_non-redundant_pfms_meme.txt	MA1484.1	ETS2	DACCGGAAGY	6.99e-24	2.67e-20	1.99e-17	3815	1379	1379	18831	1.29	373	27.05	3002	15.94
18	./../JASPAR2020_CORE_vertebrates_non-redundant_pfms_meme.txt	MA0762.1	ETV2	AACCGGAAATR	9.57e-24	3.6e-20	2.69e-17	3766	1379	1379	18831	1.01	404	29.3	3355	17.82
19	./../JASPAR2020_CORE_vertebrates_non-redundant_pfms_meme.txt	MA1624.1	Stat5a	NTTCCAAGAANH	1.06e-23	4.84e-20	3.61e-17	4577	1379	1379	18831	1.6	354	25.67	2800	14.87
20	./../JASPAR2020_CORE_vertebrates_non-redundant_pfms_meme.txt	MA0765.2	ETV5	NSACTTCCGSN	4.1e-23	2.56e-19	1.91e-16	6241	1379	1379	18831	1.02	587	42.57	5566	29.56
21	./../JASPAR2020_CORE_vertebrates_non-redundant_pfms_meme.txt	MA0760.1	ERF	ACCGGAAGTR	9.92e-23	4.02e-19	3e-16	4050	1379	1379	18831	1.09	407	29.51	3434	18.24
22	./../JASPAR2020_CORE_vertebrates_non-redundant_pfms_meme.txt	MA0144.2	STAT3	YTTCYKGGAAD	4.96e-22	2.55e-18	1.91e-15	5147	1379	1379	18831	1.16	464	33.65	4129	21.93
23	./../JASPAR2020_CORE_vertebrates_non-redundant_pfms_meme.txt	MA0763.1	ETV3	ACCGGAAGTR	8.41e-22	3.44e-18	2.56e-15	4088	1379	1379	18831	1.48	347	25.16	2801	14.87
24	./../JASPAR2020_CORE_vertebrates_non-redundant_pfms_meme.txt	MA0028.2	ELK1	ACCGGAAGTR	1.17e-20	3.31e-17	2.47e-14	2816	1379	1379	18831	1.01	315	22.84	2498	13.27
25	./../JASPAR2020_CORE_vertebrates_non-redundant_pfms_meme.txt	MA0598.3	EHF	NNCACTTCCTGTTNN	2.92e-20	1.73e-16	1.29e-13	5923	1379	1379	18831	1.23	491	35.61	4543	24.13
26	./../JASPAR2020_CORE_vertebrates_non-redundant_pfms_meme.txt	MA0107.1	RELA	GGGRATTTCC	1.1e-18	3.03e-15	2.26e-12	2755	1379	1379	18831	6.47	158	11.46	970	5.15
27	./../JASPAR2020_CORE_vertebrates_non-redundant_pfms_meme.txt	MA0761.2	ETV1	NNACAGGAAGTGNN	8.91e-19	5.42e-15	4.05e-12	6084	1379	1379	18831	1.12	524	38	5029	26.71
28	./../JASPAR2020_CORE_vertebrates_non-redundant_pfms_meme.txt	MA0101.1	REL	BGGRNWTTCC	2.42e-17	1.53e-13	1.14e-10	6310	1379	1379	18831	1.33	454	32.92	4259	22.62
29	./../JASPAR2020_CORE_vertebrates_non-redundant_pfms_meme.txt	MA0062.3	GABPA	NNCACTTCCTGTNN	4.12e-16	2.53e-12	1.89e-09	6148	1379	1379	18831	1.02	553	40.1	5556	29.5
30	./../JASPAR2020_CORE_vertebrates_non-redundant_pfms_meme.txt	MA0473.3	ELF1	RDVCAGGAAGTGVN	3.6e-15	1.8e-11	1.34e-08	4996	1379	1379	18831	1.65	330	23.93	2920	15.51
31	./../JASPAR2020_CORE_vertebrates_non-redundant_pfms_meme.txt	MA0750.2	ZBTB7A	NVCCGGAAGTGSV	6.01e-15	2.75e-11	2.05e-08	4570	1379	1379	18831	1.07	414	30.02	3919	20.81
32	./../JASPAR2020_CORE_vertebrates_non-redundant_pfms_meme.txt	MA0687.1	SPIC	HAAAAGVGGAAGTA	6.11e-14	3.26e-10	2.43e-07	5330	1379	1379	18831	1.03	478	34.66	4764	25.3
33	./../JASPAR2020_CORE_vertebrates_non-redundant_pfms_meme.txt	MA0686.1	SPDEF	AMCCGGATGTR	1.97e-13	3.95e-10	2.94e-07	2008	1379	1379	18831	1.03	219	15.88	1768	9.39
34	./../JASPAR2020_CORE_vertebrates_non-redundant_pfms_meme.txt	MA0640.2	ELF3	NNCCACTTCCTGNT	3.18e-13	1.87e-09	1.39e-06	5879	1379	1379	18831	1.02	516	37.42	5289	28.09
35	./../JASPAR2020_CORE_vertebrates_non-redundant_pfms_meme.txt	MA0604.1	Atf1	RTGACGTA	3.24e-12	1.73e-08	1.29e-05	5347	1379	1379	18831	1.49	357	25.89	3407	18.09
36	./../JASPAR2020_CORE_vertebrates_non-redundant_pfms_meme.txt	MA0081.2	SPIB	TYTCACTTCCTCTTTY	1.82e-11	9.34e-08	6.97e-05	5139	1379	1379	18831	1.03	454	32.92	4642	24.65
37	./../JASPAR2020_CORE_vertebrates_non-redundant_pfms_meme.txt	MA1145.1	FOSL2::JUND(var.2)	NNRTGACGTCAYHSN	5.05e-11	1.99e-07	0.000149	3949	1379	1379	18831	1.31	329	23.86	3151	16.73
38	./../JASPAR2020_CORE_vertebrates_non-redundant_pfms_meme.txt	MA1508.1	IKZF1	VVAACAGGAARN	2.79e-11	2.44e-07	0.000182	8746	1379	1379	18831	4.43	212	15.37	1793	9.52
39	./../JASPAR2020_CORE_vertebrates_non-redundant_pfms_meme.txt	MA0609.2	CREM	NNDGTGACGTCACHNN	8.81e-11	3.8e-07	0.000284	4318	1379	1379	18831	1.6	314	22.77	2989	15.87
40	./../JASPAR2020_CORE_vertebrates_non-redundant_pfms_meme.txt	MA0067.1	Pax2	NGTCAYKB	6.87e-11	5.97e-07	0.000445	8684	1379	1379	18831	1.08	608	44.09	6657	35.35
41	./../JASPAR2020_CORE_vertebrates_non-redundant_pfms_meme.txt	MA1139.1	FOSL2::JUNB(var.2)	DATGACGTCATH	8.87e-10	3.3e-06	0.00246	3717	1379	1379	18831	1.1	330	23.93	3248	17.25
42	./../JASPAR2020_CORE_vertebrates_non-redundant_pfms_meme.txt	MA1475.1	CREB3L4(var.2)	GRTGACGTCAYC	9.02e-10	4.33e-06	0.00323	4802	1379	1379	18831	3.37	246	17.84	2259	12
43	./../JASPAR2020_CORE_vertebrates_non-redundant_pfms_meme.txt	MA1632.1	ATF2	NNATGABGTCATN	2.91e-09	1.12e-05	0.00839	3860	1379	1379	18831	1.22	322	23.35	3189	16.93
44	./../JASPAR2020_CORE_vertebrates_non-redundant_pfms_meme.txt	MA1143.1	FOSL1::JUND(var.2)	RTGACGTMAY	2.87e-09	1.7e-05	0.0127	5922	1379	1379	18831	1.7	274	19.87	2617	13.9
45	./../JASPAR2020_CORE_vertebrates_non-redundant_pfms_meme.txt	MA0080.5	SPI1	NDRAAAGAGGAAGTGARANN	3.56e-09	2.24e-05	0.0167	6277	1379	1379	18831	1.03	522	37.85	5694	30.24
46	./../JASPAR2020_CORE_vertebrates_non-redundant_pfms_meme.txt	MA0050.2	IRF1	NTTYASTTTCACTTTCDBTTT	4.95e-09	2.58e-05	0.0193	5210	1379	1379	18831	7.56	151	10.95	1239	6.58
47	./../JASPAR2020_CORE_vertebrates_non-redundant_pfms_meme.txt	MA1127.1	FOSB::JUN	GATGACGTCAT	6.67e-09	2.65e-05	0.0198	3975	1379	1379	18831	1.45	304	22.04	2999	15.93
48	./../JASPAR2020_CORE_vertebrates_non-redundant_pfms_meme.txt	MA1117.1	RELB	RDATTCCCCNN	5.17e-09	3.07e-05	0.0229	5944	1379	1379	18831	1.2	424	30.75	4463	23.7
49	./../JASPAR2020_CORE_vertebrates_non-redundant_pfms_meme.txt	MA1129.1	FOSL1::JUN(var.2)	ATGACGTCAT	6.46e-09	3.09e-05	0.0231	4792	1379	1379	18831	1.68	311	22.55	3082	16.37
50	./../JASPAR2020_CORE_vertebrates_non-redundant_pfms_meme.txt	MA0051.1	IRF2	SGAAAGYGAAASCRWWWM	4.32e-08	3.91e-05	0.0292	904	1379	1379	18831	1.03	105	7.61	797	4.23
51	./../JASPAR2020_CORE_vertebrates_non-redundant_pfms_meme.txt	MA1133.1	JUN::JUNB(var.2)	KRTGACGTCATN	1.73e-08	7.95e-05	0.0593	4584	1379	1379	18831	2.26	261	18.93	2517	13.37
52	./../JASPAR2020_CORE_vertebrates_non-redundant_pfms_meme.txt	MA0652.1	IRF8	HCGAAACCGAAACT	2.94e-07	9.15e-05	0.0682	311	1379	1379	18831	1.14	46	3.34	258	1.37
53	./../JASPAR2020_CORE_vertebrates_non-redundant_pfms_meme.txt	MA1126.1	FOS::JUN(var.2)	DRTGACGTCATHNDTN	2.35e-08	0.000112	0.0834	4764	1379	1379	18831	1.15	377	27.34	3933	20.89
54	./../JASPAR2020_CORE_vertebrates_non-redundant_pfms_meme.txt	MA0772.1	IRF7	HCGAAARYGAAAVT	6.19e-08	0.000169	0.126	2731	1379	1379	18831	2.09	174	12.62	1549	8.23
55	./../JASPAR2020_CORE_vertebrates_non-redundant_pfms_meme.txt	MA1136.1	FOSB::JUNB(var.2)	RTGACGTCAT	4.77e-08	0.000213	0.159	4457	1379	1379	18831	2.09	271	19.65	2667	14.16
56	./../JASPAR2020_CORE_vertebrates_non-redundant_pfms_meme.txt	MA1140.2	JUNB(var.2)	GATGACGTCAYC	1.28e-07	0.000271	0.202	2115	1379	1379	18831	1.02	204	14.79	1910	10.14
57	./../JASPAR2020_CORE_vertebrates_non-redundant_pfms_meme.txt	MA0656.1	JDP2(var.2)	GATGACGTCAYC	1.74e-07	0.000364	0.272	2091	1379	1379	18831	1.47	193	14	1792	9.52
58	./../JASPAR2020_CORE_vertebrates_non-redundant_pfms_meme.txt	MA1131.1	FOSL2::JUN(var.2)	GRTGACGTMAT	1.79e-07	0.000702	0.524	3915	1379	1379	18831	1.24	311	22.55	3195	16.97
59	./../JASPAR2020_CORE_vertebrates_non-redundant_pfms_meme.txt	MA0834.1	ATF7	NDATGACGTCATMV	5.06e-07	0.00101	0.757	2006	1379	1379	18831	1.21	187	13.56	1753	9.31
60	./../JASPAR2020_CORE_vertebrates_non-redundant_pfms_meme.txt	MA0764.2	ETV4	RCAGGAAGBV	2.22e-07	0.00156	1.16	7008	1379	1379	18831	1.1	544	39.45	6157	32.7
61	./../JASPAR2020_CORE_vertebrates_non-redundant_pfms_meme.txt	MA0517.1	STAT1::STAT2	THAGTTTCRKTTTCY	3.69e-07	0.00157	1.17	4245	1379	1379	18831	2.36	219	15.88	2116	11.24
62	./../JASPAR2020_CORE_vertebrates_non-redundant_pfms_meme.txt	MA0605.2	ATF3	RRTGACGTCAYY	7.82e-07	0.00162	1.21	2077	1379	1379	18831	1.06	196	14.21	1870	9.93
63	./../JASPAR2020_CORE_vertebrates_non-redundant_pfms_meme.txt	MA0840.1	Creb5	NATGACGTCAYH	8.22e-07	0.0021	1.57	2558	1379	1379	18831	4.79	171	12.4	1583	8.41
64	./../JASPAR2020_CORE_vertebrates_non-redundant_pfms_meme.txt	MA0492.1	JUND(var.2)	DDDRATGABGTCATN	1.64e-06	0.00598	4.46	3653	1379	1379	18831	4.68	181	13.13	1718	9.12

### Sheet: Selected TF in Nematostella
Selected transcription factor binding motifs identified in N. vectensis genome and their score in DE analysis after poly(I:C) treatment.
							24h poly(I:C)		48h poly(I:C)
	GeneID	Blast/Trinotate hit	TF family	Homolog in human (NCBI nr)	% of identity	E value	log2FC	FDR	log2FC	FDR
	NVE12683	NFKB1_HUMANNuclear factor NF-kappa-B p105 subunit;	ETS	nuclear factor NF-kappa-B p105 subunit isoform 3	60.22	3e-63	1.38085	5.12813e-06	-	-
	NVE19829	STA5A_HUMANSignal transducer and activator of transcription 5A;	STAT	Stat5A	33.75	2e-116	3.9208	2.47077e-45	1.49127	7.29122e-09
	NVE25536	transcription factor Ets1_Hydra_vulgaris	ETS	transcriptional regulator ERG isoform 4 (homology to FLI-1)	47.93	6e-98	1.1731	9.97944e-05	-	-
	NVE20154	ETV6_HUMAN	ETS	Chain A, Transcription factor ETV6 [Homo sapiens]	50.5	5e-31	3.59055	2.73782e-28	1.47285	0.00012898
	NVE18246	ETS1B_XENLA	ETS	Chain A, C-ETS-1 PROTEIN [Homo sapiens]	68.32	9e-31	3.84325	5.76086e-24	2.32396	1.54168e-09
	NVE16118	ELK1_MOUSE ETS domain-containing protein	ETS	ETS domain-containing protein Elk-1 isoform b	61.18	4e-31	7.53627	2.3176e-56	4.98083	8.74373e-14
	NVE13076	ELK4_MOUSEETS domain-containing protein Elk-4;	ETS	ETS domain-containing protein Elk-1 isoform b	65.71	9e-26	4.19388	1.17872e-19	3.7525	2.30571e-14
	NVE13078	ELK1_MOUSE ETS domain-containing protein Elk-1;	ETS	ETS domain-containing protein Elk-1 isoform b	51.16	1e-26	1.959	0.00834367	-	-
	NVE3630	ETV1_HUMAN ETS translocation variant 1;	ETS	ets variant gene 4 (E1A enhancer binding protein, E1AF), isoform CRA_b	51.12	1e-62	-	-	-	-
	NVE9883	ELF1_HUMANETS-related transcription factor Elf-1;	ETS	ETS-related transcription factor Elf-1 isoform c	48.36	7e-32	5.10934	4.28106e-29	4.87924	1.27169e-18
	NVE16385	ELF2_MOUSEETS-related transcription factor Elf-2;	ETS	ETS-related transcription factor Elf-2 isoform 10	58.24	1e-34	1.94485	5.96233e-11	1.75069	5.65704e-10
	NVE16354	SPDEF_MOUSESAM pointed domain-containing Ets transcription factor;	ETS	SAM pointed domain-containing Ets transcription factor isoform 2 [Homo sapiens]	51.16	2e-19	5.28206	2.69e-40	2.81834	2.12847e-12
	NVE13610	ETV7_HUMANTranscription factor ETV7;	ETS	transcription factor ETV7 isoform 5	50.79	2e-15	2.08454	4.12228e-12	-	-
	NVE24210	ETV6_MOUSETranscription factor ETV6;	ETS	transcription factor ETV7 isoform 7	47.37	2e-11	-	-	-	-
	NVE18245	GABPA_MOUSEGA-binding protein alpha chain;	ETS	GA binding protein transcription factor, alpha subunit (60kD) variant	63.35	5e-63	-	-	-	-
	NVE15509	GABP2_MOUSEGA-binding protein subunit beta-2;	ETS	GA-binding protein subunit beta-1 isoform X2	50	4e-07	-	-	-	-
	NVE14638	GABP2_MOUSEGA-binding protein subunit beta-2;	ETS	GA-binding protein subunit beta-2 isoform X6	80.56	2e-35	-	-	-	-
	NVE14309	GABP2_MOUSEGA-binding protein subunit beta-2;	ETS	GA-binding protein subunit beta-2 isoform X6 [Homo sapiens]	65.38	3e-63	-	-	-	-
	NVE12489	IRF2_HUMANInterferon regulatory factor 2;	IRF	interferon regulatory factor 2, isoform CRA_b	38.99	6e-35	4.49452	2.16107e-57	2.23021	4.13548e-10
	NVE8779	IRF2_HUMANInterferon regulatory factor 2;	IRF	interferon regulatory factor 2, isoform CRA_b	50	4e-36	3.38978	5.15126e-15	2.56539	3.16965e-06
	NVE3807	IRF2_CHICKInterferon regulatory factor 2;	IRF	interferon regulatory factor 2, isoform CRA_b	40.18	3e-20	5.96847	4.31683e-42	5.61682	1.02611e-29
	NVE8775	IRF4_MOUSEInterferon regulatory factor 4;	IRF	interferon regulatory factor 8 isoform 3	26.96	0.0003	2.25534	0.00584525	-	-
	NVE8776	IRF4_MOUSEInterferon regulatory factor 4;	IRF	interferon regulatory factor 8 isoform 3	26.96	0.001	3.35465	2.63016e-12	2.7318	6.93912e-10
	NVE20872	IRF2_CHICKInterferon regulatory factor 2;	IRF	interferon regulatory factor 2, isoform CRA_b [Homo sapiens]	58.06	9e-17	-	-	-	-
