## Supplementary File S4 for "Functional characterization of the cnidarian antiviral immune response reveals ancestral complexity"

### Sheet: qPCR_viral mimics
Results of qPCR assays in response to poly(I:C) and short 5'ppp treatments.
	poly(I:C)
	gene	group	n	Mean ΔΔCt	95% CI	Mean FC	95% CI	p value
	NveRLRa	poly(I:C)	4	0.93196	(0.059; 1.805)	1.90787	(1.042; 3.494)	0.042518
	NveRLRb	poly(I:C)	4	2.53472	(1.997; 3.072)	5.79466	(3.992; 8.411)	0.000642572
	NveIRF1	poly(I:C)	3	4.01888	(3.229; 4.809)	16.2107	(9.376; 28.027)	0.00208001
	NveOAS1	poly(I:C)	3	2.2274	(0.637; 3.817)	4.68289	(1.556; 14.098)	0.0264385
	NveGBP1	poly(I:C)	3	3.97451	(1.088; 6.861)	15.7198	(2.126; 116.242)	0.0273278
	NVE23912	poly(I:C)	3	4.91273	(4.110; 5.716)	30.1218	(17.263; 52.557)	0.00144035
	short 5'ppp dsRNA
	gene	group	n	Mean ΔΔCt	95% CI	Mean FC	95% CI	p value
	NveRLRa	short 5'ppp dsRNA	4	-0.295686	(-1.097; 0.506)	0.814685	(0.468; 1.420)	0.324969
	NveRLRb	short 5'ppp dsRNA	4	0.098945	(-0.922; 1.120)	1.07099	(0.528; 2.173)	0.777952

### Sheet: qPCR_RLRs_knockdown
Results of qPCR assays in response to NveRLRs shRNA.
NveRLRa KD									NveRLRb KD
gene	sample	n	Mean ΔΔCt	95% CI	Mean FC	95% CI	p value		gene	sample	n	Mean ΔΔCt	95% CI	Mean FC	95% CI	p value
NveRLRa	shRNA1 + poly(I:C)	5	-0.850581	(-1.086; -0.616)	0.554561	(0.471; 0.653)	0.000552096		NveRLRa	shRNA1 + poly(I:C)	4	-0.162371	(-0.500; 0.176)	0.893555	(0.707; 1.129)	0.223776
	shRNA2 + poly(I:C)	5	-1.03951	(-1.294; -0.785)	0.486494	(0.408; 0.580)	0.000342643			shRNA2 + poly(I:C)	4	-0.424686	(-0.593 ; -0.256)	0.745001	(0.663; 0.837)	0.00406568
	shRNA3 + poly(I:C)	4	-0.782027	(-1.001; -0.563)	0.581549	(0.500; 0.677)	0.00146714			poly(I:C)	3	0.0578382	(-0.385; 0.500)	1.0409	(0.766; 1.415)	0.630468
	poly(I:C)	3	0.0752886	(-0.335; 0.486)	1.05357	(0.793;1.400)	0.512857			uninjected	4	-0.29922	(-0.917; 0.319)	0.812692	(0.530; 1.247)	0.220885
	uninjected	5	-0.41125	(0.876; 0.054)	0.751972	(0.545; 1.038)	0.0700431		NveRLRb	shRNA1 + poly(I:C)	4	-3.47066	(-3.975; -2.966)	0.0902045	(0.064; 0.128)	0.000208609
NveRLRb	shRNA1 + poly(I:C)	5	-0.129886	(-0.635; 0.375)	0.913904	(0.644; 1.297)	0.514888			shRNA2 + poly(I:C)	4	-3.93388	(-4.555; -3.313)	0.0654312	(0.043; 0.101)	0.000267197
	shRNA2 + poly(I:C)	5	-0.379641	(-0.759; -0.001)	0.768629	(0.591; 1.000)	0.049752			poly(I:C)	3	0.0179744	(-0.251; 0.287)	1.01254	(0.840; 1.220)	0.800542
	shRNA3 + poly(I:C)	4	-0.335216	(-0.713; 0.043)	0.792666	(0.610; 1.030)	0.0666771			uninjected	4	-2.51771	(-3.244; -1.792)	0.17462	(0.106;0.289)	0.00159407
	poly(I:C)	3	-0.184963	(-0.837; 0.467)	0.879672	(0.560; 1.383)	0.346807		NveIRF1	shRNA1 + poly(I:C)	4	-1.3176	(-2.085; -0.550)	0.401201	(0.236; 0.683)	0.0120357
	uninjected	5	-2.26939	(-3.010; -1.529)	0.207418	(0.124; 0.346)	0.00104439			shRNA2 + poly(I:C)	4	-1.932	(-2.549; -1.315)	0.262065	(0.171; 0.402)	0.00215479
NveIRF1	shRNA1 + poly(I:C)	5	-0.25727	(-0.838; 0.323)	0.836669	(0.559; 1.251)	0.286112			poly(I:C)	3	0.1462	(-0.427; 0.719)	1.10665	(0.744; 1.646)	0.386638
	shRNA2 + poly(I:C)	5	-0.547747	(-1.135; 0.040)	0.684087	(0.455; 1.028)	0.0607676			uninjected	4	-2.53672	(-3.149; -1.925)	0.172334	(0.113; 0.263)	0.000942002
	shRNA3 + poly(I:C)	4	-0.555094	(-1.050; -0.061)	0.680613	(0.483; 0.959)	0.0375051		NveOAS1	shRNA1 + poly(I:C)	4	-0.433663	(-1.358; 0.490)	0.74038	(0.390; 1.405)	0.232093
	poly(I:C)	3	0.207241	(-0.463; 0.877)	1.15448	(0.726; 1.837)	0.314636			shRNA2 + poly(I:C)	4	-0.698621	(-1.730; 0.332)	0.616161	(0.302; 1.259)	0.119963
	uninjected	5	-3.09686	(-4.752; -1.442)	0.116883	(0.037; 0.368)	0.00654205			poly(I:C)	3	0.204252	(-0.534; 0.942)	1.15209	(0.691; 1.922)	0.355897
NveOAS1	shRNA1 + poly(I:C)	5	0.13445	(-0.335; 0.604)	1.09767	(0.793; 1.520)	0.47096			uninjected	4	-0.902865	(-1.397; -0.409)	0.534824	(0.380; 0.753)	0.0101234
	shRNA2 + poly(I:C)	5	-0.225689	(-1.050; 0.598)	0.855186	(0.483; 1.514)	0.489278		NveGBP1	shRNA1 + poly(I:C)	4	-0.676112	(-1.612; 0.260)	0.62585	(0.327; 1.198)	0.105165
	shRNA3 + poly(I:C)	4	0.0210279	(-0.693; 0.735)	1.01468	(0.619; 1.664)	0.931234			shRNA2 + poly(I:C)	4	-0.466057	(-1.492; 0.559)	0.72394	(0.356; 1.474)	0.243882
	poly(I:C)	3	0.0934664	(-0.872; 1.058)	1.06693	(0.547; 2.083)	0.717329			poly(I:C)	3	-0.0526812	(-1.100; 0.995)	0.964143	(0.466-1.993)	0.848734
	uninjected	5	-1.04976	(-2.028; -0.071)	0.48305	(-0.245; 0.952)	0.0407993			uninjected	4	-1.95044	(-2.523; -1.377)	0.258737	(0.174; 0.385)	0.00168274
NveGBP1	shRNA1 + poly(I:C)	5	-0.455876	(-1.128; 0.216)	0.729067	(0.458; 1.161)	0.132671		NVE23912	shRNA1 + poly(I:C)	4	-0.391501	(-1.829; 1.046)	0.762336	(0.281; 2.065)	0.449845
	shRNA2 + poly(I:C)	5	-0.517044	(-0.885; -0.149)	0.698802	(0.542; 0.902)	0.0174895			shRNA2 + poly(I:C)	4	-1.75658	(-3.211; -0.292)	0.29595	(0.107; 0.817)	0.0316542
	shRNA3 + poly(I:C)	4	-0.141421	(-0.968; 0.685)	0.906626	(0.511; 1.608)	0.624001			poly(I:C)	3	0.177247	(-1.958; 2.313)	1.13072	(0.257-4.969)	0.755188
	poly(I:C)	3	0.00899887	(-1.169; 1.187)	1.00626	(0.445; 2.276)	0.976755			uninjected	4	-3.87384	(-4.470 -3.278)	0.0682116	(0.045; 0.103)	0.000247045
	uninjected	5	-1.96432	(-2.566; -1.362)	0.25626	(0.169; 0.389)	0.000821989		NveDicer1	shRNA1 + poly(I:C)	4	-1.43449	(-2.047; -0.822)	0.369977	(0.242; 0.565)	0.00498845
NVE23912	shRNA1 + poly(I:C)	5	-0.559819	(-1.480; 0.360)	0.678387	(0.359; 1.283)	0.166355			shRNA2 + poly(I:C)	4	-2.5992	(-3.241; -1.957)	0.16503	(0.106; 0.257)	0.00100807
	shRNA2 + poly(I:C)	5	-0.224683	(-1.900; 1.451)	0.855783	(0.268; 2.734)	0.728586			poly(I:C)	3	-0.0902242	(-0.310; 0.130)	0.939377	(0.806; 1.094)	0.219984
	shRNA3 + poly(I:C)	4	-0.0135687	(-1.827; 1.810)	0.990639	(0.280; 3.506)	0.982595			uninjected	4	-4.12527	(-5.075; -3.175)	0.057302	(0.030; 0.111)	0.000820648
	poly(I:C)	3	1.2644	(-0.896; 3.45)	2.40227	(0.537; 10.741)	0.128115		NveAGO2	shRNA1 + poly(I:C)	4	-0.59335	(-0.917; -0.270)	0.662802	(0.530; 0.830)	0.0100456
	uninjected	5	-3.49753	(-4.853; -2.142)	0.0885401	(0.035; 0.227)	0.00201002			shRNA2 + poly(I:C)	4	-1.14766	(-1.426; -0.870)	0.451356	(0.272; 0.547)	0.000951062
NveDicer1	shRNA1 + poly(I:C)	5	-0.476981	(-1.089; 0.135)	0.71848	(0.470; 1.098)	0.0966156			poly(I:C)	3	-0.00664075	(-0.139; 0.126)	0.995408	(0.908; 1.091)	0.849429
	shRNA2 + poly(I:C)	5	-0.524122	(-0.783; -0.266)	0.695382	(0.581; 0.832)	0.00490153			uninjected	4	-1.60179	(-2.206; -0.997)	0.329468	(0.217; 0.501)	0.00350101
	shRNA3 + poly(I:C)	4	-0.529933	(-1.019; -0.041)	0.692587	(0.493; 0.972)	0.0410283
	poly(I:C)	3	0.000441657	(-0.477; 0.448)	1.00031	(0.734; 1.364)	0.996995
	uninjected	5	-4.24951	(-5.197; -3.302)	0.052574	(0.027; 0.101)	0.000239556
NveAGO2	shRNA1 + poly(I:C)	5	-0.331994	(0.513; -0.151)	0.794438	(0.701; 0.900)	0.00696507
	shRNA2 + poly(I:C)	5	-0.261193	(-0.261; -0.754)	0.834398	(0.593; 1.174)	0.215001
	shRNA3 + poly(I:C)	4	-0.256952	(-0.635; 0.121)	0.836854	(0.644; 1.087)	0.119097
	poly(I:C)	3	-0.0284644	(-0.627; 0.570)	0.980463	(0.648; 1.484)	0.856755
	uninjected	5	-1.76061	(-2.374; -1.147)	0.295124	(0.193; 0.452)	0.00134749

### Sheet: deltaCt_values
DeltaCt values after normalization to NVE5273 gene of all qPCR assays.
poly(I:C) microinjection					19 nt 5'ppp dsRNA microinjection					NveRLRa knockdown					NveRLRb knockdown
gene	deltaCt	group	replicate		gene	deltaCt	group	replicate		gene	deltaCt	group	replicate		gene	deltaCt	group	replicate
NveRLRa	-2.74779	control	1		NveRLRa	-1.88813	control	1		NveRLRa	-1.80755	control	1		NveRLRa	-1.97509	control	1
NveRLRa	-2.42817	control	2		NveRLRa	-1.7582	control	2		NveRLRa	-1.57302	control	2		NveRLRa	-2.41713	control	2
NveRLRa	-2.15321	control	3		NveRLRa	-1.87032	control	3		NveRLRa	-1.64263	control	3		NveRLRa	-1.91705	control	3
NveRLRa	-1.87458	control	4		NveRLRa	-1.75752	control	4		NveRLRa	-1.64979	control	4		NveRLRa	-1.90902	control	4
NveRLRa	-1.17963	poly(I:C)	1		NveRLRa	-1.62342	short 5ppp dsRNA	1		NveRLRa	-1.68807	control	5		NveRLRa	-2.42667	shRNA1	1
NveRLRa	-1.21716	poly(I:C)	2		NveRLRa	-1.76745	short 5ppp dsRNA	2		NveRLRa	-2.62708	shRNA1	1		NveRLRa	-2.35726	shRNA1	2
NveRLRa	-1.6553	poly(I:C)	3		NveRLRa	-2.5345	short 5ppp dsRNA	3		NveRLRa	-2.7528	shRNA1	2		NveRLRa	-2.05256	shRNA1	3
NveRLRa	-1.42382	poly(I:C)	4		NveRLRa	-2.53155	short 5ppp dsRNA	4		NveRLRa	-2.34329	shRNA1	3		NveRLRa	-2.03129	shRNA1	4
NveRLRb	-1.05012	control	1		NveRLRb	-0.599502	control	1		NveRLRa	-2.4432	shRNA1	4		NveRLRa	-2.54807	shRNA2	1
NveRLRb	-0.678167	control	2		NveRLRb	-0.827435	control	2		NveRLRa	-2.4476	shRNA1	5		NveRLRa	-2.74089	shRNA2	2
NveRLRb	-0.313085	control	3		NveRLRb	-1.27633	control	3		NveRLRa	-2.61136	shRNA2	1		NveRLRa	-2.30297	shRNA2	3
NveRLRb	-0.255613	control	4		NveRLRb	-1.38028	control	4		NveRLRa	-2.86236	shRNA2	2		NveRLRa	-2.32511	shRNA2	4
NveRLRb	1.64037	poly(I:C)	1		NveRLRb	0.131462	short 5ppp dsRNA	1		NveRLRa	-2.72711	shRNA2	3		NveRLRa	-2.28606	poly(I:C)	2
NveRLRb	2.25817	poly(I:C)	2		NveRLRb	-0.256282	short 5ppp dsRNA	2		NveRLRa	-2.81106	shRNA2	4		NveRLRa	-2.06228	poly(I:C)	3
NveRLRb	1.97088	poly(I:C)	3		NveRLRb	-1.69003	short 5ppp dsRNA	3		NveRLRa	-2.54671	shRNA2	5		NveRLRa	-1.72134	poly(I:C)	4
NveRLRb	1.97248	poly(I:C)	4		NveRLRb	-1.87291	short 5ppp dsRNA	4		NveRLRa	-2.41889	shRNA3	2		NveRLRa	-2.41869	uninjected	1
NveOAS1	-3.0518	control	1							NveRLRa	-2.29805	shRNA3	3		NveRLRa	-2.13956	uninjected	2
NveOAS1	-2.98507	control	2							NveRLRa	-2.59529	shRNA3	4		NveRLRa	-2.48346	uninjected	3
NveOAS1	-2.34688	control	3							NveRLRa	-2.36939	shRNA3	5		NveRLRa	-2.37346	uninjected	4
NveOAS1	-0.595058	poly(I:C)	1							NveRLRa	-1.46973	poly(I:C)	3		NveRLRb	-0.301347	control	1
NveOAS1	-0.263871	poly(I:C)	2							NveRLRa	-1.76537	poly(I:C)	4		NveRLRb	-0.758911	control	2
NveOAS1	-0.842619	poly(I:C)	3							NveRLRa	-1.51952	poly(I:C)	5		NveRLRb	-0.969337	control	3
NveGBP1	-2.24291	control	1							NveRLRa	-2.00023	uninjected	1		NveRLRb	-0.612119	control	4
NveGBP1	-0.67076	control	2							NveRLRa	-2.21071	uninjected	2		NveRLRb	-4.11787	shRNA1	1
NveGBP1	-0.907578	control	3							NveRLRa	-2.43852	uninjected	3		NveRLRb	-3.82698	shRNA1	2
NveGBP1	3.0594	poly(I:C)	1							NveRLRa	-2.20906	uninjected	4		NveRLRb	-4.37277	shRNA1	3
NveGBP1	2.80673	poly(I:C)	2							NveRLRa	-1.55879	uninjected	5		NveRLRb	-4.20672	shRNA1	4
NveGBP1	2.23614	poly(I:C)	3							NveRLRb	-0.857917	control	1		NveRLRb	-4.21986	shRNA2	1
NveIRF1	-2.72969	control	1							NveRLRb	0.591068	control	2		NveRLRb	-4.39333	shRNA2	2
NveIRF1	-2.1511	control	2							NveRLRb	-0.814561	control	3		NveRLRb	-4.66192	shRNA2	3
NveIRF1	-2.18237	control	3							NveRLRb	-0.184347	control	4		NveRLRb	-5.10211	shRNA2	4
NveIRF1	1.56813	poly(I:C)	1							NveRLRb	0.382586	control	5		NveRLRb	-0.618804	poly(I:C)	2
NveIRF1	1.93506	poly(I:C)	2							NveRLRb	-0.729472	shRNA1	1		NveRLRb	-0.989855	poly(I:C)	3
NveIRF1	1.49029	poly(I:C)	3							NveRLRb	0.187741	shRNA1	2		NveRLRb	-0.677785	poly(I:C)	4
NVE23912	-7.39192	control	1							NveRLRb	-1.32854	shRNA1	3		NveRLRb	-3.1319	uninjected	1
NVE23912	-7.24902	control	2							NveRLRb	0.268671	shRNA1	4		NveRLRb	-3.04642	uninjected	2
NVE23912	-7.62903	control	3							NveRLRb	0.0689952	shRNA1	5		NveRLRb	-2.96073	uninjected	3
NVE23912	-2.14983	poly(I:C)	1							NveRLRb	-1.23629	shRNA2	1		NveRLRb	-3.57349	uninjected	4
NVE23912	-2.65314	poly(I:C)	2							NveRLRb	-0.0928097	shRNA2	2		NveIRF1	-0.200778	control	1
NVE23912	-2.72879	poly(I:C)	3							NveRLRb	-0.874767	shRNA2	3		NveIRF1	-1.52608	control	2
										NveRLRb	-0.273982	shRNA2	4		NveIRF1	-1.01165	control	3
										NveRLRb	-0.303532	shRNA2	5		NveIRF1	-1.29382	control	4
										NveRLRb	0.109758	shRNA3	2		NveIRF1	-2.22455	shRNA1	1
										NveRLRb	-1.39535	shRNA3	3		NveIRF1	-2.69245	shRNA1	2
										NveRLRb	-0.249309	shRNA3	4		NveIRF1	-2.15615	shRNA1	3
										NveRLRb	0.168786	shRNA3	5		NveIRF1	-2.22959	shRNA1	4
										NveRLRb	-0.834021	poly(I:C)	3		NveIRF1	-2.56829	shRNA2	1
										NveRLRb	-0.672095	poly(I:C)	4		NveIRF1	-3.25564	shRNA2	2
										NveRLRb	0.334907	poly(I:C)	5		NveIRF1	-2.51576	shRNA2	3
										NveRLRb	-2.9497	uninjected	1		NveIRF1	-3.42065	shRNA2	4
										NveRLRb	-2.69596	uninjected	2		NveIRF1	-1.29958	poly(I:C)	2
										NveRLRb	-2.74717	uninjected	3		NveIRF1	-1.12543	poly(I:C)	3
										NveRLRb	-1.9633	uninjected	4		NveIRF1	-0.967938	poly(I:C)	4
										NveRLRb	-1.87398	uninjected	5		NveIRF1	-2.94118	uninjected	1
										NveIRF1	-1.2129	control	1		NveIRF1	-3.56606	uninjected	2
										NveIRF1	0.55304	control	2		NveIRF1	-3.45737	uninjected	3
										NveIRF1	-0.742979	control	3		NveIRF1	-4.21459	uninjected	4
										NveIRF1	-0.852414	control	4		NveOAS1	-1.78346	control	1
										NveIRF1	-0.182953	control	5		NveOAS1	-3.37443	control	2
										NveIRF1	-0.798026	shRNA1	1		NveOAS1	-2.7235	control	3
										NveIRF1	-0.109821	shRNA1	2		NveOAS1	-3.59889	control	4
										NveIRF1	-1.15703	shRNA1	3		NveOAS1	-3.01057	shRNA1	1
										NveIRF1	-0.826801	shRNA1	4		NveOAS1	-3.75017	shRNA1	2
										NveIRF1	-0.832886	shRNA1	5		NveOAS1	-3.0218	shRNA1	3
										NveIRF1	-1.57924	shRNA2	1		NveOAS1	-3.43239	shRNA1	4
										NveIRF1	-0.35214	shRNA2	2		NveOAS1	-3.37969	shRNA2	1
										NveIRF1	-1.25546	shRNA2	3		NveOAS1	-3.69677	shRNA2	2
										NveIRF1	-0.728281	shRNA2	4		NveOAS1	-3.45823	shRNA2	3
										NveIRF1	-1.26182	shRNA2	5		NveOAS1	-3.74007	shRNA2	4
										NveIRF1	-0.307819	shRNA3	2		NveOAS1	-3.0234	poly(I:C)	2
										NveIRF1	-1.51151	shRNA3	3		NveOAS1	-2.86115	poly(I:C)	3
										NveIRF1	-1.05845	shRNA3	4		NveOAS1	-3.1995	poly(I:C)	4
										NveIRF1	-0.567909	shRNA3	5		NveOAS1	-2.67086	uninjected	1
										NveIRF1	-0.469723	poly(I:C)	3		NveOAS1	-3.90194	uninjected	2
										NveIRF1	-0.941733	poly(I:C)	4		NveOAS1	-3.63237	uninjected	3
										NveIRF1	0.254831	poly(I:C)	5		NveOAS1	-4.88656	uninjected	4
										NveIRF1	-4.39638	uninjected	1		NveGBP1	-0.836245	control	1
										NveIRF1	-4.68825	uninjected	2		NveGBP1	-0.924198	control	2
										NveIRF1	-3.5251	uninjected	3		NveGBP1	-1.64001	control	3
										NveIRF1	-2.45812	uninjected	4		NveGBP1	-1.41735	control	4
										NveIRF1	-2.85467	uninjected	5		NveGBP1	-1.92196	shRNA1	1
										NveOAS1	-3.42938	control	1		NveGBP1	-2.02449	shRNA1	2
										NveOAS1	-1.20036	control	2		NveGBP1	-1.48491	shRNA1	3
										NveOAS1	-2.40699	control	3		NveGBP1	-2.0909	shRNA1	4
										NveOAS1	-2.46819	control	4		NveGBP1	-2.11832	shRNA2	1
										NveOAS1	-2.08288	control	5		NveGBP1	-1.38228	shRNA2	2
										NveOAS1	-3.43033	shRNA1	1		NveGBP1	-1.34589	shRNA2	3
										NveOAS1	-1.26032	shRNA1	2		NveGBP1	-1.83554	shRNA2	4
										NveOAS1	-2.6127	shRNA1	3		NveGBP1	-1.40987	poly(I:C)	2
										NveOAS1	-2.29483	shRNA1	4		NveGBP1	-1.66897	poly(I:C)	3
										NveOAS1	-1.31737	shRNA1	5		NveGBP1	-1.06076	poly(I:C)	4
										NveOAS1	-3.68889	shRNA2	1		NveGBP1	-2.85697	uninjected	1
										NveOAS1	-2.12147	shRNA2	2		NveGBP1	-2.99458	uninjected	2
										NveOAS1	-2.14291	shRNA2	3		NveGBP1	-3.07608	uninjected	3
										NveOAS1	-1.8643	shRNA2	4		NveGBP1	-3.69194	uninjected	4
										NveOAS1	-2.89868	shRNA2	5		NVE23912	-1.55965	control	1
										NveOAS1	-1.0325	shRNA3	2		NVE23912	-2.53754	control	2
										NveOAS1	-2.99008	shRNA3	3		NVE23912	-1.69567	control	3
										NveOAS1	-1.98091	shRNA3	4		NVE23912	-2.81156	control	4
										NveOAS1	-2.07082	shRNA3	5		NVE23912	-3.17746	shRNA1	1
										NveOAS1	-1.88072	poly(I:C)	3		NVE23912	-3.05006	shRNA1	2
										NveOAS1	-2.69314	poly(I:C)	4		NVE23912	-1.3082	shRNA1	3
										NveOAS1	-2.1038	poly(I:C)	5		NVE23912	-2.63471	shRNA1	4
										NveOAS1	-4.28853	uninjected	1		NVE23912	-4.57822	shRNA2	1
										NveOAS1	-3.55688	uninjected	2		NVE23912	-4.37774	shRNA2	2
										NveOAS1	-3.51612	uninjected	3		NVE23912	-2.91629	shRNA2	3
										NveOAS1	-2.77865	uninjected	4		NVE23912	-3.75847	shRNA2	4
										NveOAS1	-2.69641	uninjected	5		NVE23912	-2.48335	poly(I:C)	2
										NveGBP1	-1.5335	control	1		NVE23912	-2.31001	poly(I:C)	3
										NveGBP1	-0.590209	control	2		NVE23912	-1.71967	poly(I:C)	4
										NveGBP1	-1.38367	control	3		NVE23912	-5.12397	uninjected	1
										NveGBP1	-0.351542	control	4		NVE23912	-6.68889	uninjected	2
										NveGBP1	-1.07737	control	5		NVE23912	-5.93729	uninjected	3
										NveGBP1	-2.05912	shRNA1	1		NVE23912	-6.34964	uninjected	4
										NveGBP1	-0.913531	shRNA1	2		NveDicer1	-1.14068	control	1
										NveGBP1	-1.67369	shRNA1	3		NveDicer1	-1.91358	control	2
										NveGBP1	-1.66167	shRNA1	4		NveDicer1	-1.93378	control	3
										NveGBP1	-0.90766	shRNA1	5		NveDicer1	-1.85439	control	4
										NveGBP1	-2.17016	shRNA2	1		NveDicer1	-3.11577	shRNA1	1
										NveGBP1	-1.47151	shRNA2	2		NveDicer1	-3.3559	shRNA1	2
										NveGBP1	-1.58059	shRNA2	3		NveDicer1	-3.11759	shRNA1	3
										NveGBP1	-0.57693	shRNA2	4		NveDicer1	-2.99115	shRNA1	4
										NveGBP1	-1.72234	shRNA2	5		NveDicer1	-4.08282	shRNA2	1
										NveGBP1	-0.738237	shRNA3	2		NveDicer1	-4.43501	shRNA2	2
										NveGBP1	-1.13664	shRNA3	3		NveDicer1	-3.99468	shRNA2	3
										NveGBP1	-1.2251	shRNA3	4		NveDicer1	-4.72672	shRNA2	4
										NveGBP1	-0.86849	shRNA3	5		NveDicer1	-2.0251	poly(I:C)	2
										NveGBP1	-1.06731	poly(I:C)	3		NveDicer1	-2.10006	poly(I:C)	3
										NveGBP1	-0.888442	poly(I:C)	4		NveDicer1	-1.84726	poly(I:C)	4
										NveGBP1	-0.829836	poly(I:C)	5		NveDicer1	-5.85608	uninjected	1
										NveGBP1	-2.7594	uninjected	1		NveDicer1	-5.70218	uninjected	2
										NveGBP1	-3.17541	uninjected	2		NveDicer1	-5.39563	uninjected	3
										NveGBP1	-3.43718	uninjected	3		NveDicer1	-6.38962	uninjected	4
										NveGBP1	-2.31127	uninjected	4		NveAGO2	-2.13628	control	1
										NveGBP1	-3.07464	uninjected	5		NveAGO2	-2.85244	control	2
										NVE23912	-2.51411	control	1		NveAGO2	-2.63698	control	3
										NVE23912	-1.58259	control	2		NveAGO2	-2.31333	control	4
										NVE23912	-3.15913	control	3		NveAGO2	-2.99806	shRNA1	1
										NVE23912	-2.60299	control	4		NveAGO2	-3.47333	shRNA1	2
										NVE23912	-2.20259	control	5		NveAGO2	-3.02059	shRNA1	3
										NVE23912	-3.6352	shRNA1	1		NveAGO2	-2.82045	shRNA1	4
										NVE23912	-1.61477	shRNA1	2		NveAGO2	-3.38494	shRNA2	1
										NVE23912	-3.46287	shRNA1	3		NveAGO2	-4.06916	shRNA2	2
										NVE23912	-4.14342	shRNA1	4		NveAGO2	-3.52348	shRNA2	3
										NVE23912	-2.00425	shRNA1	5		NveAGO2	-3.55211	shRNA2	4
										NVE23912	-3.57928	shRNA2	1		NveAGO2	-2.8526	poly(I:C)	2
										NVE23912	-2.22831	shRNA2	2		NveAGO2	-2.69996	poly(I:C)	3
										NVE23912	-2.75521	shRNA2	3		NveAGO2	-2.27011	poly(I:C)	4
										NVE23912	-0.807271	shRNA2	4		NveAGO2	-3.96019	uninjected	1
										NVE23912	-3.81476	shRNA2	5		NveAGO2	-4.5562	uninjected	2
										NVE23912	-1.46076	shRNA3	2		NveAGO2	-3.67619	uninjected	3
										NVE23912	-4.79829	shRNA3	3		NveAGO2	-4.15361	uninjected	4
										NVE23912	-1.58085	shRNA3	4
										NVE23912	-1.76167	shRNA3	5
										NVE23912	-1.07661	poly(I:C)	3
										NVE23912	-1.24316	poly(I:C)	4
										NVE23912	-1.85176	poly(I:C)	5
										NVE23912	-7.44422	uninjected	1
										NVE23912	-5.3285	uninjected	2
										NVE23912	-6.68356	uninjected	3
										NVE23912	-4.47383	uninjected	4
										NVE23912	-5.61892	uninjected	5
										NveDicer1	-2.58293	control	1
										NveDicer1	-0.768934	control	2
										NveDicer1	-2.36739	control	3
										NveDicer1	-1.89621	control	4
										NveDicer1	-1.30261	control	5
										NveDicer1	-2.21615	shRNA1	1
										NveDicer1	-1.30069	shRNA1	2
										NveDicer1	-3.25808	shRNA1	3
										NveDicer1	-2.47007	shRNA1	4
										NveDicer1	-2.058	shRNA1	5
										NveDicer1	-2.79277	shRNA2	1
										NveDicer1	-1.3327	shRNA2	2
										NveDicer1	-3.05683	shRNA2	3
										NveDicer1	-2.33397	shRNA2	4
										NveDicer1	-2.02243	shRNA2	5
										NveDicer1	-1.42621	shRNA3	2
										NveDicer1	-3.26322	shRNA3	3
										NveDicer1	-2.10242	shRNA3	4
										NveDicer1	-1.66302	shRNA3	5
										NveDicer1	-2.37515	poly(I:C)	3
										NveDicer1	-2.07151	poly(I:C)	4
										NveDicer1	-1.11823	poly(I:C)	5
										NveDicer1	-7.01377	uninjected	1
										NveDicer1	-6.20893	uninjected	2
										NveDicer1	-6.08401	uninjected	3
										NveDicer1	-5.37617	uninjected	4
										NveDicer1	-5.48273	uninjected	5
										NveAGO2	-3.08443	control	1
										NveAGO2	-1.4938	control	2
										NveAGO2	-2.98723	control	3
										NveAGO2	-2.35449	control	4
										NveAGO2	-1.92712	control	5
										NveAGO2	-3.6352	shRNA1	1
										NveAGO2	-1.89434	shRNA1	2
										NveAGO2	-3.17042	shRNA1	3
										NveAGO2	-2.60428	shRNA1	4
										NveAGO2	-2.20279	shRNA1	5
										NveAGO2	-3.04364	shRNA2	1
										NveAGO2	-2.10045	shRNA2	2
										NveAGO2	-2.92058	shRNA2	3
										NveAGO2	-2.38958	shRNA2	4
										NveAGO2	-2.69878	shRNA2	5
										NveAGO2	-1.93097	shRNA3	2
										NveAGO2	-3.30732	shRNA3	3
										NveAGO2	-2.26275	shRNA3	4
										NveAGO2	-2.28941	shRNA3	5
										NveAGO2	-2.73901	poly(I:C)	3
										NveAGO2	-2.54572	poly(I:C)	4
										NveAGO2	-2.06951	poly(I:C)	5
										NveAGO2	-4.87501	uninjected	1
										NveAGO2	-4.02254	uninjected	2
										NveAGO2	-4.26546	uninjected	3
										NveAGO2	-3.72893	uninjected	4
										NveAGO2	-3.75817	uninjected	5
