## Supplementary File S5 for "Functional characterization of the cnidarian antiviral immune response reveals ancestral complexity"

### Sheet: Primers_and_AB_sequence
Sequence of primers used for qPCR and recombinant fragments for rabbit immunization
Gene ID	Gene name	Primers	PCR product length
NVE5273	NveHKG4	5’-GCTCAAACCTGGTCTTCTACCTATG-3’	80 bp
		5’-GCGATGGGTGCAATGACA-3’
NVE4706	NveRLRa	5’-AGAAAACAGGTTGAGGCCCTACA-3’	100 bp
		5’-ACGTCACTGGCGTCAAAAGTG-3’
NVE16598	NveRLRb	5’-GAGGAGGGCTTGGACATAAAAGA-3’	84 bp
		5’-CACGCGCCTGGGTACTAGAT-3’
NVE12489	NveIRF1	5’-CCGAGAAGATGGAAGACGAA-3’	107 bp
		5’-TACACCTTACGTGCCCCATT-3’
NVE1764	NveGBP1	5’-AATGGAACAAGCGCCAAAC-3’	110 bp
		5’-ACTCTGACAGGACGGCGTAG-3’
NVE18470	NveOAS1	5’-GAGCCTCAGACACACTCAAAGA-3’	108 bp
		5’-AGCCAGCCTTAACCAGCTCT-3’
NVE23912	NVE23912	5’-CGAGGTTATCTGCCTTCTGG-3’	80 bp
		5’-AGCTCTGGCACTGGTAGCAC-3’
NVE7262	NveDicer1	5’-GAGGAGGACGATCTGACACAC-3’	130 bp
		5’-ATCGGCGCTCTACAAAGAC-3’
NVE1872	NveAGO2	5’-ATGGTGTCAGTGAGGGTCAG-3’	112 bp
		5’-ACCACAAACGTGATGAGAGG-3’
synthetic_gene_NveRLRa		5’-TGTGACGTCATGAGATTTGTAGAG-3’	3762 bp
		5’-AAAACCTGCAGGTTACTTGTACAG-3’
synthetic_gene_NveRLRb		5’-TTTGACGTCATGCAACCCAA-3’	4023 bp
		5’-ACCACCTGCAGGTTACTTGTACAG-3’
NveRLRa fragment used for antibody generation		MGPMEEDSKDECSTRIRTMGTAIDVPLQAHITDEDGNRILELEKEIANTFSKARSQASREIRKKFSEKLPQGATFLHTKSGSIVTMFRLSKVDAAESLLEMCNGSQIVDILTELLLTNEIRGKVPDREPKLTLNITKDWFSHAKKKLEVIESGLRSGKEFEIQNCQDDENFTDDLPNFYIPPVLLDDGKSQSVLPLDLRGYQKELSEKALEHHHHHH
NveRLRb fragment used for antibody generation		MHSFEVSDEDILHEKEDTRRFYKIGSAVDIRITGRITKKDLPDRQLDIEKLVAEKFAKLRSEDTKEIRKEFNKVLPRGIEFVQTKQMGGPLSPRGSRHEEAKPEIELEPETEELSQKLNDVVLASEHAGSESESEKPSADQYMKDSVVAVFRFATIAAVDEFKGIWENGKFQEICQELLVTRPLSNMGEKKDRLPLELMMNFLEEDMERIKNILEDVEAEQEVERTGDDLLRSARGSDGHETDFLDEQDISINIPPVYLESNHGSALAHDLKLRKYQEELAEPAIQHHHHHH

### Sheet: shRNA_sequence
Sequence of shRNA precursors and their start position on NveRLRs CDS.
Gene name	shRNA	shRNA precursor	Start position on CDS
NveRLRa	shRNA1	TAATACGACTCACTATAGGAAGTGTATCCAGCATCATTCAAGAGATGATGTTGCATTCACTTCCTT	2188
	shRNA2	TAATACGACTCACTATAGCGTAGGACATTGATATCATTCAAGAGATGATATGAATCTCGTACGCTT	2618
	shRNA3	TAATACGACTCACTATAGTGCTAACACCTGAGATCTTTCAAGAGAAGATCTGAGCTGTAAGCACTT	1180
NveRLRb	shRNA1	TAATACGACTCACTATAGCGAGAAGTTTCAACTGAATTCAAGAGATTCAGTTCAATCTTGTCGCTT	2885
	shRNA2	TAATACGACTCACTATAGAGATTCCCGAACAGATAATTCAAGAGATTATCTGATCCGGTATCTCTT	1228
	shRNA3	TAATACGACTCACTATAGTCTGCCTCTAGAGCTAATTTCAAGAGAATTAGTTCAAGTGGCAGACTT	836
-	control shRNA	TAATACGACTCACTATAGCAACACGCAGAGTCGTAATTCAAGAGATTACGACTCTGCGTGTTGCTT	-
