## Supplementary File S6 for "Functional characterization of the cnidarian antiviral immune response reveals ancestral complexity"

### Sheet: RLRs_seq_details
RLR sequences used for phylogeny.
Group	Species	Sequence name	Sequence ID/Accession	Source
Annelids	Capitella teleta	CteRLR1a	ELU14771.1	NCBI (nr)
		CteRLR1b	ELU10263.1	NCBI (nr)
Hemichordates	Saccoglossus kowalevskii	SkoRIGIa	XP_006819949.1	NCBI (nr)
		SkoMDA5	XP_006821027.1	NCBI (nr)
Mollusks	Crassostrea gigas	CgiRLR1a	XP_034314886.1	NCBI (nr)
		CgiRLR1b	GECI01030378.1	NCBI (TSA)
		CgiRLR1c	NP_001292234.1	NCBI (nr)
Nematodes	Ascaris suum	AsuDRH3	JI165061.1	NCBI (TSA)
	Caenorhabditis elegans	CelDRH1	NP_501018.1	NCBI (nr)
		CelDRH3	NP_492161.3	NCBI (nr)
Non-vertebrate chordates	Branchiostoma belcheri	BbeRIGIa	XP_019620322.1	NCBI (nr)
		BbeRIGIb	XP_019635500.1	NCBI (nr)
		BbeMDA5	XP_019626489.1	NCBI (nr)
	Petromyzon marinus	PmaRIGI	ENSPMAT00000010708.1	ENSMBL (transcripts)
Sea anemones	Anthopleura elegantissima	AelRLRa	GBXJ01094711.1	NCBI (TSA)
		AelRLRb	GBYC01067355.1	NCBI (TSA)
	Exaiptasia pallida	EpaRLRa	XP_028513750.1	NCBI (nr)
		EpaRLRb	XP_028516578.1	NCBI (nr)
	Nematostella vectensis	NveRLRa	NVE4706	NVE models
		NveRLRb	NVE16598	NVE models
Sponges	Amphimedon queenslandica	AquRLR	XP_003383379.1	NCBI (nr)
	Ephydatia muelleri	EmuRLRa	m.50213 g.50213	Compagen (EMUE_T-PEP)
		EmuRLRb	m.92029 g.92029	Compagen (EMUE_T-PEP)
Stony corals	Pocillopora damicornis	PdaRLRb1	XP_027039850.1	NCBI (nr)
		PdaRLRb2	XP_027039857.1	NCBI (nr)
		PdaRLRc	XP_027052918.1	NCBI (nr)
	Stylophora pistillata	SpiRLRb1	XP_022806512.1	NCBI (nr)
		SpiRLRb2	XP_022806514.1	NCBI (nr)
		SpiRLRc	XP_022796607.1	NCBI (nr)
Vertebrates	Danio rerio	DreRIGI	AGN48009.1	NCBI (nr)
		DreMDA5	NP_001295492.1	NCBI (nr)
		DreLGP2	AKA09351.1	NCBI (nr)
	Homo sapiens	HsaRIGI	NP_055129.2	NCBI (nr)
		HsaMDA5	NP_071451.2	NCBI (nr)
		HSALGP2	NP_077024.2	NCBI (nr)
	Xenopus tropicalis	XtrRIGI	XP_031746242.1	NCBI (nr)
		XtrMDA5	XP_002933320.3	NCBI (nr)
		XtrLGP2	XP_002939087.3	NCBI (nr)

### Sheet: NVE23912_sequences
NVE23912 homolog sequences used for alignment
>EcaNVE23912_2
MNNLAVFLIAVCVLVAPGIARKCYQCTSSVSWDSCNNQAQRVECLTSNECVKAVVVIKHA
GYDDTGYVKACAKTCNANDIKACRDGHDDAGNPTKCQVNCCSSDYCNAGSPVVISSIVMA
ICAVAPLLVASRL
>AteNVE23912_2
MKRLILTLICIATTISIVTGLKCYDCESSISYADCDSKRQELTCDASKGQDRCIKVDVSF
TLHSQDNKNFKRGCVKKEECSESVNPMCKTAAYGTSKDCNPLCCSTDLCNAGSNLEVSVV
ILVSCVLGILTLF
>EpaNVE23912_1
MMHLKLFVAIFLFAVSLEQAKALKCYGCLSTKDWSTCNSAEKEVTCASGITHCRKAEVSA
KGGGADVTTYTKVCSDDCDADKIAECNKKKEGVSVSCKINCCTGDLCNAASAPLISGFII
MTCALLAAFF
>ScaNVE23912_1
MNAQVCVAVFLCLCIFTVYSTRECYSCQSTLSWQDCKDKRKYVECLFSNHCIKSLVKTSK
FSLYIKGCAKTCDPMDVTLCKQGKDSDGNPVHCDLTCCSDDYCNAVSGLMVSSVLTGACS
LLALLYHREY
>OfaNVE23912_2
MSNLQSLVIVVFLMFSPLVFSRECYQCLSTHSWKDCDDKRYKVRCLNSQRCIKASGHSST
EEAYVKGCAATCSASDIPVCNEPGVKCNVDCCSSDYCNGAPGHMVSSLLLMACVPIATGV
IYLFGY
>OfaNVE23912_1
MFSPLVFSRECYQCLSTHSWKDCDDKRYKVRCLDSQRCIKASGHSSIDEAYVKGCAATCS
ASDIPVCNEPGVKCNVDCCSSDYCNGAPGHTFSGLLLMACVPIATGVIYLFGYEVAFK
>NveNVE23912__Like Nve25318
MTSCFTAILFLLLGCVAVSVTGLDCFQCKSYKSWEECESTRNKVFCLGATKDCIKVEAKV
RQKDSGRIGQVFLKGCARTCDTKDVPICRDGIDVDGNPVVCDAACCTGDFCNAGSGVLIS
WISLSICAILGIFTCA
>DpeNVE23912_1
MSNLKGLVIVMFVIFLPMVISRECYQCISTHSWGACDAKRYKVRCLTSQSCLKASGKSSL
EEVYIKGCAATCSASGIPVCSEPGVKCKVDCCKTDYCNGAPGRMVSGLLLMACVPIATGV
ISLFSY
>PstNVE23912_1
MSNLQSLVIVVFLIFLPLVFSRECYQCISAHSWKDCNDKQYRVRCLGSQKCIKASAHVSA
VDNGYVKGCAATCSASDIPVCNDPGVKCKVDCCSSDYCNGGSGHMVSGLLLMACVQIATG
IIYLFDH
>NveNVE23912_
MTSAEVICLLVLLTMTIAEVSSRECYQCQSSISYAECDSRRVKVRCLDTNQCVKGSVVIS
NGDKAYVKACAKRCDYNNVQMCVDGKDSKGNTVNCKAHCCTGDYCNSAPQALLSGFFVLT
CVLAAMNLF
>CauNVE23912_1
MTKLALIVFAALLPVVVSRECYQCLSGTSFKDCDSERIKVKCLTSQRCVKVSAHSSSDEA
YGRGCAATCDKTSVPVCNKPGVTCKVDCCSSDYCNTGASPVVSGVLITACVFLVTGVWSA
IGYY
>EcaNVE23912_1
MMKRFIALIVLRYVVTSVCGLDCYQCRNYKSWSECDNTRAKVYCLGYTSDCIKVEASVRD
LSSGKTGKVFLKGCAKTCDVNDVPVCADGRDANGNPVSCNAHCCTGDYCNAGSGVMLSGA
VIAMFLAAWLIFA
>ScaNVE23912_2
MQTNVE23912_QIVIVVGILSCIVIPVRGLDCYQCKSYHGWTDCATSARKVYCLGHTTDCTKVEA
KVRDMSSNRVGHVYIKGCARTCQAHDVPMCRDGKDSNGNPVVCKVECCSGDYCNAGSKTF
VSGFTIAMCVLMWSLLV
>AteNVE23912_1
MSGIYALLILSSVLAVGTALKCYACGPNYKSWDDCKANSEKGTCADPTLTNCIKVEASVK
DKDTGRTTSVYAKGCAKTCDKNDIKMCREGQLNGNPVTCSLHCCSGDYCNASSSLMASII
IPAICALISVVFTKIH
>EpaNVE23912_3
MKTIISIVLCILTVIHVASSLTCYKCESTISYADCESRQEQVACDKDEDTCIKGDISYQL
HSQDHKSFRKYCAXSSKCDKEQNPQCKTAALGENIECNIHCCSLNLCNAGSSVIVSGVVM
VAAFIVMALF
>EpaNVE23912_2
MKTIISIVLCILTVIHVEASSLTCYKCESTISYADCESRQEQVACDKDEDTCIKGDISYQ
LHSQDHKSFRKYCAVSSKCDKEQNPQCKTAALGENIECNIHCCSLNLCNAGSSVIVSGVV
MVAAFIVMALF
